# The proteomic landscape of centromeric chromatin reveals an essential role for the Ctf19^CCAN^ complex in meiotic kinetochore assembly

**DOI:** 10.1101/2020.06.23.167395

**Authors:** Weronika E. Borek, Nadine Vincenten, Eris Duro, Vasso Makrantoni, Christos Spanos, Krishna K. Sarangapani, Flavia de Lima Alves, David A. Kelly, Charles L. Asbury, Juri Rappsilber, Adele L. Marston

## Abstract

Kinetochores direct chromosome segregation in mitosis and meiosis. Faithful gamete formation through meiosis requires that kinetochores take on new functions that impact homolog pairing, recombination and the orientation of kinetochore attachment to microtubules in meiosis I. Using an unbiased proteomics pipeline, we determined the composition of centromeric chromatin and kinetochores at distinct cell-cycle stages, revealing extensive reorganisation of kinetochores during meiosis. The data uncover a network of meiotic chromosome axis and recombination proteins that replace the microtubule-binding outer kinetochore sub-complexes during meiotic prophase. We show that this kinetochore remodelling in meiosis requires the Ctf19c^CCAN^ inner kinetochore complex. Through functional analyses, we identify a Ctf19c^CCAN^-dependent kinetochore assembly pathway that is dispensable for mitotic growth, but becomes critical upon meiotic entry. Therefore, extensive kinetochore remodelling and a distinct assembly pathway direct the specialization of meiotic kinetochores for successful gametogenesis.
