## Supplemental Table S1 for "The proteomic landscape of centromeric chromatin reveals an essential role for the Ctf19^CCAN^ complex in meiotic kinetochore assembly"

### Sheet: Sheet1
Protein	CEN* chromatin metaphase I sample1	CEN* chromatin metaphase I sample2	CEN* chromatin metaphase I sample3	CEN chromatin metaphase I sample1	CEN chromatin metaphase I sample2	CEN chromatin metaphase I sample3	CEN chromatin cycling sample1	CEN chromatin cycling sample2	CEN chromatin cycling sample3	CEN chromatin cycling sample4	CEN chromatin cycling sample5	CEN* chromatin cycling sample1	CEN* chromatin cycling sample2	CEN* chromatin cycling sample3	CEN* chromatin cycling sample4	CEN* chromatin cycling sample5	CEN* chromatin cycling sample6	CEN chromatin prophase sample1	CEN chromatin prophase sample2	CEN chromatin prophase sample3	CEN chromatin prophase sample4	CEN* chromatin prophase sample1	CEN* chromatin prophase sample2	CEN* chromatin prophase sample3	cluster
Acs1	3.94936	3.0067	2.08274	3.47489	3.74175	3.42737	-6.80633	-6.49875	-1.728	-2.24978	-1.37063	-7.61574	-6.87423	-2.43332	-0.407231	-3.68812	-0.652436	2.41117	3.40246	3.38007	3.60551	2.46018	2.69125	2.69112	1
Ady2	3.16028	2.33999	3.05546	3.87572	4.08658	4.24285	-5.99233	-7.09061	-2.23192	-6.66396	-5.0584	-5.35602	-6.61866	-1.02045	2.92153	-4.00608	-5.02215	2.78339	3.10218	5.78686	4.11865	2.784	3.27318	3.5299	1
Cat8	5.66507	4.20804	1.44322	4.40044	1.90382	3.18722	-6.24864	-5.50357	-2.17442	-1.89105	-0.217042	-6.24255	-7.09494	-3.36587	-3.66447	-2.83481	-5.02786	3.6759	2.32807	2.62641	1.82666	5.59257	3.36732	4.04046	1
Cit3	4.37605	2.31812	2.39407	4.32031	2.80809	3.54682	-3.77939	-2.87729	-3.54384	-3.57144	-0.591465	-5.86545	-4.26847	-6.73594	0.127797	-3.52127	-3.02316	2.16506	3.05313	3.17504	3.0391	1.40775	2.78519	2.26121	1
Zip3	1.93502	1.45806	-3.78826	3.63042	1.77941	2.20398	-2.92168	-3.28174	-3.62744	-3.0579	-2.12096	-4.2286	-5.16894	-2.21607	-3.70183	-2.89328	-3.57978	6.67163	5.68556	5.54408	4.52289	5.00361	-0.304544	2.45636	1
Dmc1	2.72104	0.139868	2.33603	2.51186	2.46989	2.83946	-4.2961	-4.73018	-5.39081	-3.48824	-5.22696	-3.15826	-4.50522	-5.63073	0.0853208	-1.67546	-4.82513	4.54935	5.0504	4.33683	4.67325	4.61837	2.90802	3.6874	1
Fbp1	4.5077	0.15179	2.98352	3.37821	2.54389	3.78932	-3.94956	-3.15637	-0.271686	-5.7994	-5.7817	-5.21485	-4.7084	-0.334902	0.164213	-4.22102	-4.6253	1.55714	3.08125	3.41919	3.44219	3.08657	3.32492	2.63329	1
Fox2	4.62706	6.5641	6.02099	5.54665	7.11149	6.06871	-7.68619	-2.42574	-7.08517	-2.99005	-2.24148	-6.95601	-6.1402	-5.64754	-3.20672	-8.16658	-3.8789	2.62249	3.74831	4.30749	3.8375	2.31829	2.33704	1.31445	1
Hop1	2.0863	2.8465	3.14797	5.28507	3.38293	2.99403	-6.56241	-4.97025	-6.54713	-0.876661	-5.13618	-3.43352	-7.6586	-6.3095	-2.91345	-3.25098	-1.45973	6.54447	5.63845	4.30701	4.70686	4.20815	2.38175	1.5889	1
Mdh2	4.49743	2.15215	4.84686	3.60252	2.70325	2.83427	-5.10228	-6.12118	-1.71594	-7.10904	-3.75801	-5.85942	-3.39647	-0.225779	-0.146338	-4.14916	-3.19396	2.40975	3.01257	3.42414	3.13874	2.36276	3.23881	2.55431	1
Pdh1	4.23145	2.91853	3.24203	3.9467	3.07526	2.82041	-6.03417	-5.3347	-2.4993	-5.32527	-2.4168	-3.59266	-4.98378	-0.954686	-0.753254	-3.94041	-2.16618	1.50179	3.47256	2.83986	3.03368	2.32228	3.10626	1.49042	1
Pox1	2.36851	3.47303	3.38264	4.14897	5.0412	3.52741	-4.68137	-4.13974	-5.99143	0.196576	-0.417819	-5.01798	-7.23898	-7.5625	-0.615507	-5.94749	-1.02576	4.82467	3.90377	3.99525	4.26136	1.86641	0.169532	1.47927	1
Rad52	-0.288395	0.844897	-2.05451	3.15506	4.33031	4.15291	-4.75219	-2.90092	-0.39836	-1.86515	-2.30613	-5.99412	-4.27246	-4.43146	-2.26467	-4.78597	-1.395	5.60063	5.41242	4.27766	5.10483	2.12807	0.816594	1.88596	1
Rec8	3.13072	3.92064	-4.48232	5.45903	4.72036	3.29882	-4.24147	-5.44465	-2.34105	-4.53242	-3.17049	-4.01834	-5.32351	-5.77522	-3.71855	-2.1165	-3.07575	5.67663	5.65449	5.60331	4.98992	2.64233	1.43624	1.70778	1
Rim4	3.60177	4.17468	3.44028	3.0086	3.95124	3.68417	-4.0398	-1.84127	-3.0974	-3.56719	-3.18052	-4.79376	-4.23961	-3.83294	-4.11492	-3.12202	-3.77077	1.66799	2.69224	2.65928	2.7694	2.30899	2.9144	2.72716	1
Sip4	4.95436	5.74358	1.12652	3.93873	3.29829	4.15114	-5.32863	-4.98637	-3.02673	-3.36487	-2.12376	-6.58545	-4.83775	-4.55279	-7.51454	-2.53225	-2.45434	1.99785	2.95775	2.80162	1.87873	6.1458	3.91134	4.40175	1
Zip1	1.06825	1.10628	-0.121911	5.6938	1.41798	2.40859	-3.89885	-2.40122	-2.60701	-1.47589	-3.32093	-5.98336	-5.19382	-5.12886	-2.92759	-3.70518	-1.38174	6.39937	5.51587	5.42711	4.69424	3.35879	0.0120703	1.04402	1
Bir1	-0.922531	-2.1438	-3.68598	4.79349	1.26062	2.68745	-0.157495	-0.494279	0.559881	-0.428551	1.8608	-2.39041	-2.31947	-2.40039	-2.27147	-2.78483	-0.839674	3.60097	4.74027	2.61431	3.13607	-0.693624	-0.567881	-3.15349	2
Ccl1	0.490488	-1.80108	-0.954639	0.337579	2.92526	3.28684	-1.77248	-1.84329	-1.86479	-0.575116	-0.660779	-2.41864	-0.693794	-1.51433	-0.757088	-1.70146	-2.52641	1.08934	3.75722	3.04865	4.846	-1.12003	0.936736	-0.514182	2
Cha4	-0.954262	1.24132	-1.89159	3.62823	3.27714	3.60731	-1.79723	1.14245	1.23156	-1.93908	-0.225997	-1.05551	-4.27887	-3.08074	-3.54166	0.0206577	-1.55033	1.62221	3.82236	2.6721	3.02885	-3.30724	-0.0215629	-1.65012	2
Csm1	-0.0187574	-1.30202	-3.64763	2.09918	-3.17684	-1.50795	-0.0775588	-0.0554713	-0.721818	-1.36666	-1.53184	1.80673	1.26137	0.0319425	-1.58207	-2.84344	-1.95387	3.65385	4.08496	2.88819	3.07767	-2.00584	1.32144	1.56644	2
Dbp1	2.44091	3.58699	-1.14887	2.52366	3.9809	2.61403	-2.16441	-1.0592	-1.76633	-3.90391	-3.72042	-1.6649	-3.02746	-1.76758	-1.56587	-1.71519	0.208792	3.02267	2.04107	2.47044	2.02256	-0.546773	0.472709	-1.3338	2
Fks3	1.77725	2.09938	-0.802989	2.35605	4.47316	3.55469	-1.31546	-2.532	-4.8828	-3.26874	-3.14137	-1.94352	-4.63353	-2.03431	-1.5519	0.0572956	-3.79203	3.26135	3.63606	5.21669	3.07658	1.37395	-2.16437	1.18058	2
Gal11	-2.80089	-0.0360483	-1.42766	0.972125	1.56023	5.11574	0.367961	0.719885	-2.24959	0.306914	1.91305	-2.78187	-5.67824	-1.20457	-2.17019	-1.02973	-1.53161	3.73462	3.41806	3.26004	3.36162	-0.600207	-2.01528	-1.20436	2
Ime2	2.38268	3.32008	0.18972	2.89951	3.85786	2.67414	-3.37314	-3.30017	-3.6323	-2.22017	-0.224404	-0.510869	-3.37869	-1.70844	-4.14973	-1.09108	-1.64209	4.59158	4.10263	2.87366	2.99867	-0.358786	-3.58795	-0.712702	2
Ipl1	0.526638	-1.41825	0.533317	3.14287	1.68465	1.81332	-1.31263	-0.979663	-3.64677	-2.47617	-2.66334	-3.92401	-1.36362	-1.46457	-2.85604	0.38895	-2.8439	2.49343	5.15017	3.57496	4.14037	0.166209	0.787185	0.546901	2
Med1	-3.52896	1.31868	-3.82237	2.07234	4.63525	5.14266	-1.83473	-2.03269	-1.4049	0.108609	-0.104878	-4.92344	-2.16984	-3.21474	-2.09146	-3.6243	-0.506684	4.0733	4.64108	4.0238	5.04984	0.122682	-1.36494	-0.56429	2
Med4	-2.26222	-1.96512	-0.866373	1.18431	2.77721	5.07501	-0.0851766	-0.425977	-0.697061	-2.19224	-1.36924	-3.8172	-1.11752	-1.02934	-2.77517	-2.3766	-3.13025	2.71196	5.64977	4.21148	4.68809	-0.513749	0.357401	-2.03198	2
Med8	-1.41712	1.57977	-2.55588	-0.322005	0.340295	3.11294	-0.400301	-0.517866	-3.01199	-2.81379	-0.890633	-3.3664	-2.85117	-2.13149	0.0206346	0.526237	1.33771	3.25345	4.1332	3.51325	3.86038	-1.27676	-0.0157276	-0.106717	2
Mek1	1.47445	2.99595	-1.56617	2.65088	3.22861	3.40158	-3.672	-1.28014	-3.22416	-4.63138	-2.85384	-3.11207	-3.20119	-2.83342	-1.58053	-1.48284	-2.7067	3.41236	4.54036	3.30825	4.29279	-0.748096	0.837693	2.74961	2
Mps3	-0.340486	-0.136609	-2.12899	4.45784	4.84583	1.89987	-4.98865	-4.50058	-2.89583	-0.2112	-0.724683	-3.5016	-1.73287	-2.81631	-2.56001	-1.43732	0.580704	5.38223	5.89186	5.07842	4.4802	-1.55954	-2.02007	-1.0622	2
Msh4	-1.62467	0.503016	-3.37216	2.67154	2.35747	2.532	-1.154	-1.55487	-4.44788	-0.40799	-3.16573	-4.5938	-4.14554	-0.663062	-4.02135	2.463	-2.86989	5.59254	5.57501	5.40889	4.41192	0.994834	-0.623914	0.134627	2
Msh5	-2.29321	-0.597763	-2.43223	2.40165	2.61435	1.46954	-3.04068	-1.46612	-2.97499	0.934485	-1.6313	-1.80631	-0.631482	-0.93214	-1.49954	-2.84034	-6.08093	6.34732	6.08356	5.17681	5.46051	1.10251	-2.26404	-1.09966	2
Ndj1	1.60084	-2.89936	-0.220635	3.31748	3.05548	3.09382	-1.4907	-3.55638	-1.82398	-4.44206	-2.15009	-3.27435	-2.65892	-4.8332	-2.27588	-2.59751	-3.21076	5.55398	5.949	5.02898	5.23617	2.53611	-0.0939304	0.15588	2
Nut1	-1.16784	-3.41985	-1.9551	1.62707	4.15183	4.49191	-0.498073	-0.982709	-0.144426	0.495258	0.590389	-2.76128	-2.56912	-3.7139	-2.33127	-3.82867	-0.386077	3.33322	4.51234	3.83741	4.83041	-3.20998	0.134504	-1.03605	2
Pch2	0.00802505	0.259971	-3.45236	1.55646	-0.115752	1.11681	-1.51333	-4.11089	-1.28547	-2.39286	-1.63457	-2.86666	-0.352255	-3.7125	-3.89891	-2.56852	-0.249322	5.18124	4.7203	3.50615	4.03777	3.27359	1.14044	3.35265	2
Pif1	-2.70734	-2.20195	-2.64185	4.25967	1.97941	3.18038	0.0609749	-1.42725	0.636363	-2.07425	0.217249	-2.98281	-0.912679	-1.44224	-2.06134	-0.854483	-4.4454	3.97793	4.89103	3.52417	2.43608	2.01099	-1.1649	-2.25775	2
Rad51	-0.154166	-6.09395	-2.01796	2.29227	3.56876	3.96284	-0.7588	-1.87406	-0.863522	-4.13051	-0.816943	-1.27996	-6.20717	-0.847468	-0.673671	-0.740201	-2.26296	5.43907	6.56701	4.89869	5.1531	-0.887431	-0.447655	-1.82531	2
Rad59	-1.42749	-1.2042	-1.84041	0.00277781	-1.30164	2.94248	-1.61139	-3.25597	-2.468	-1.38061	-1.57956	-4.86943	1.58077	-2.31214	-0.403709	-0.463181	-2.041	5.62961	5.21982	4.16773	4.76139	1.77466	-0.749053	0.828557	2
Mer2	-1.39435	-3.18505	-2.03263	2.2056	1.98394	1.32511	-1.4395	-0.381995	-1.83683	-3.47652	-1.60629	-3.07482	-3.29751	-1.06582	-1.53096	0.316317	1.48715	7.27287	5.22001	3.58324	2.45325	-1.1579	1.70266	-2.06994	2
Red1	1.00948	-0.579238	0.904774	4.76711	3.64084	2.24967	-1.56965	-2.91279	-4.33943	-2.41649	-3.23243	-1.90779	-3.08693	-2.31823	-2.85809	-4.7899	-6.4662	6.97871	6.3243	5.20229	4.1646	0.313458	0.470026	0.451925	2
Rmi1	-3.42392	-1.99745	-1.71074	0.327955	-3.15154	2.55341	-2.95423	-4.39502	0.980948	0.358169	-1.13432	-1.08795	-3.5875	0.430753	-0.850105	-0.0891995	-1.16184	4.20613	4.40154	3.5807	3.93826	1.91866	1.03455	1.81274	2
Rrn10	-1.58594	-1.2022	-1.9154	1.0411	-0.535817	-0.896873	-0.23663	2.04643	1.61623	-1.75371	-1.80924	-2.4424	-2.78842	-2.88153	-2.73544	-0.231581	-1.93855	5.29864	4.04869	2.66978	3.90104	1.95396	1.1627	-0.784852	2
Sgs1	-1.25415	-0.170118	-0.0664605	4.09362	4.29551	4.04119	0.0937215	0.688953	-1.28895	-3.18885	-0.00061855	-2.44467	-4.21141	-4.4963	-3.81885	-4.31104	-2.95436	4.44067	4.60051	3.74296	3.00574	1.218	-1.1785	-0.836593	2
Sin4	-2.01636	-1.15383	-3.24397	2.557	4.71168	5.01996	-3.33416	-2.20356	0.087512	2.26567	1.14362	-4.05806	-4.70785	-4.46492	-2.78053	-1.31404	-0.453482	2.84048	5.04846	4.02957	5.17622	-4.09644	0.684356	0.262677	2
Spo11	-1.08529	-1.33452	-1.47629	2.51345	1.35141	1.047	-2.56062	-3.39061	-3.49276	-3.16083	1.69748	-3.76591	-2.48508	-1.27086	-1.87873	-0.118917	0.475992	3.1668	3.75243	2.80884	3.48707	3.1363	0.777977	1.80568	2
Spo16	-2.93448	-1.35167	-1.70788	-2.60396	-1.01027	-0.672647	-0.474248	0.756007	-2.76717	-1.96086	-0.860539	-3.59288	-2.83307	-1.42071	-0.0572503	-1.44938	1.75428	5.06868	5.20979	4.34598	4.39112	2.88001	-0.459569	1.7507	2
Zip4	-1.43039	2.06957	-0.470359	2.43966	2.9226	1.35479	-3.40292	-3.38229	-2.10363	-3.61839	-4.27731	-2.53524	-1.40245	-3.1283	-1.63111	-3.33271	-4.33896	5.9986	6.05041	5.81634	5.54896	2.12903	-0.347115	1.07119	2
Spp1	0.65564	-0.47827	-0.636797	2.51326	3.39561	2.1122	-2.05342	-1.26547	-1.44147	-1.99242	-3.08256	-4.05718	-2.45973	-0.727033	-0.0502557	-0.741426	-2.39122	5.29156	3.70517	3.25367	3.05992	-1.573	0.637681	-1.67445	2
Srb2	0.435434	-1.3147	-3.75041	-0.701248	1.3978	2.37783	-2.5757	-1.79481	0.468811	-2.14651	-0.0100877	-2.98238	-0.28814	0.386135	0.917973	-0.0640466	-2.65261	3.02678	5.22896	3.58542	4.39534	-2.45474	-2.03307	0.547978	2
Ssl1	0.950883	-2.38948	-2.49087	2.3844	2.88551	3.63709	0.627614	-2.8964	-4.17284	-2.41285	-3.33068	-0.590932	-0.328818	-2.70582	-3.15883	-0.868297	0.450279	1.86812	3.62878	2.49086	4.54135	-0.369013	1.17214	1.0778	2
Ssl2	-0.513	-0.609251	-2.59004	2.11606	3.00519	3.87781	-0.16276	-0.820723	-5.76639	-4.38051	-2.30456	0.522958	0.729431	-5.69701	-1.2319	-1.95696	-2.28389	2.34785	4.4546	3.7842	4.971	-1.69691	2.33065	1.87415	2
Tfa2	0.90437	-0.48862	-1.07633	2.04752	4.47061	4.42184	0.685759	-2.86829	-3.5258	-0.535747	-3.31711	-2.54999	-2.72175	-3.17179	-2.67379	-0.668076	-2.49126	2.95026	4.44555	3.3128	3.33525	-2.6086	1.57299	0.550187	2
Top3	-2.55592	1.35884	-4.15252	4.91025	3.18932	3.38254	-0.123894	-2.24642	-1.38068	-2.87328	-0.607943	-1.13013	-5.61566	-3.59588	-2.32678	-2.77969	-1.29939	5.16779	4.64583	4.08508	4.5284	0.770144	-0.772718	-0.5773	2
Zip2	-3.83202	0.812134	-1.83723	1.65213	1.54929	-0.383936	-2.50764	-2.37398	-2.4032	-2.86737	-0.539604	0.25712	-6.15317	-0.94034	-1.2782	-2.68377	-1.4333	5.66696	5.03985	4.46197	4.31633	3.2416	0.415856	1.82052	2
Cbs2	0.785636	1.49531	1.9093	3.36134	4.44752	3.40112	-2.86367	-1.72511	-2.42042	0.728487	-1.44177	-1.39339	-3.02166	1.041	-2.91679	-1.54451	-3.11908	2.00789	0.079169	-0.771009	-0.242748	2.55846	-0.611375	0.25628	3
Cdc13	-2.24788	0.619635	1.93685	2.38212	2.93344	2.33429	-0.679128	0.903577	-1.45932	-2.67242	-1.17759	0.307844	-1.04074	0.501386	0.769841	1.42231	-1.44736	-1.72359	-3.334	0.693019	-1.59099	1.61739	1.07674	-0.125427	3
Cdc16	7.81181	9.35596	1.7185	5.91609	5.94872	4.66351	0.300125	-2.36472	-1.20304	-1.83866	-3.97306	-2.81769	-1.69758	-1.46955	-1.80627	-0.129766	-1.6628	-0.589759	-3.02366	-2.77457	-3.40516	-1.15026	-5.38403	-0.424157	3
Cdc5	2.68083	3.69926	-1.33333	5.12553	5.94443	3.09643	1.48456	0.287005	1.49907	-0.716299	0.26965	-1.94577	-2.10736	-3.09029	-0.506976	2.53936	-1.24223	-0.6248	-3.79765	-0.547584	-4.24627	-1.90072	-3.23765	-1.32921	3
Cnm67	-3.63233	3.62434	0.82668	4.73423	6.72191	3.01354	-2.77567	-2.60653	2.15272	1.98816	1.04083	-1.73124	-3.4735	-1.24146	-1.26793	1.09865	1.17789	0.0635917	-1.45656	0.0325172	-4.1381	-1.52019	-1.87425	-0.757297	3
Cwp1	2.36353	2.77801	-2.85354	2.5969	2.16931	2.17489	-0.615676	-2.32652	-1.06801	0.841926	-0.361679	-1.72525	1.60844	-0.110553	0.427159	-0.0660363	0.735711	-0.463291	-2.37375	-0.61766	-1.77664	-1.30268	0.481562	-0.516149	3
Dbf4	1.97286	2.40604	0.687425	5.09035	3.5524	2.97573	-2.08373	0.998133	-0.735425	-0.0223569	0.867612	-3.12915	-1.40331	-0.804154	-2.09437	-0.938974	-1.75185	-1.30753	-0.503573	-2.05973	0.05455	-1.49974	0.349587	-0.620787	3
Exo1	-2.60594	2.28443	1.19218	3.40747	4.91137	3.56998	1.21105	0.469621	-1.62921	-1.64558	-3.71142	-4.18967	0.0116729	0.0221945	-0.495729	2.35134	-2.051	-0.747738	-1.32046	0.0389999	0.0294609	-0.366068	-2.25463	1.51767	3
Gsc2	2.06195	0.773611	2.14676	1.55814	2.4256	2.37508	-0.219335	-0.928747	-2.62544	0.108393	1.24522	-0.899732	-1.18618	-0.389636	0.48464	1.77765	-3.49909	-2.39073	0.544687	-2.13065	-2.21645	1.5541	-0.746838	0.177002	3
Hos4	-1.57166	2.76235	1.39309	1.88987	3.05558	3.12403	-2.11435	-0.891624	0.199587	-0.669661	3.45224	-0.478759	-1.67372	-0.727261	-0.785817	-1.53234	-2.94884	-1.1784	-2.25099	-0.646064	-0.999954	-0.0695588	0.157555	2.50472	3
Icp55	3.8873	4.44225	4.18699	2.13164	3.32972	2.85171	-1.97248	-1.34676	-0.731429	1.60897	0.490321	-1.69613	-2.01674	-0.826865	-3.88187	-0.527778	4.34794	-1.05834	-3.50433	-2.99322	-5.36179	1.09684	-1.20352	-1.25242	3
Leu1	6.11624	4.61194	3.81821	5.73322	5.01486	4.27781	-4.33654	-3.56261	0.558186	0.468499	0.714739	-3.64972	-0.739735	1.59542	-0.821263	-4.17741	0.618196	-3.8391	-1.64995	-1.27975	-5.28743	-2.28976	0.272492	-2.16655	3
Mpc54	-0.135891	3.7169	0.972431	3.02068	4.86392	4.05243	-0.0850515	-0.691506	1.48667	-0.403553	-2.02708	-0.521597	-1.22457	-2.90292	-1.05206	-1.72275	-1.28079	0.738776	0.318018	-2.6511	-1.79088	-1.64718	-1.78932	0.756404	3
Mps1	1.35333	1.35622	-1.61509	7.34543	3.11662	2.14441	2.74294	2.57394	-2.4855	-1.18238	2.5122	-1.03006	-1.16699	-2.84906	-1.86224	-0.916896	0.00209261	-2.26037	-2.71999	-1.26698	-1.98838	-1.07512	-0.48538	-0.242754	3
Nam2	0.885341	2.50567	-0.766393	3.18142	3.82393	4.14199	1.94341	-1.55986	-1.23929	0.148974	1.4436	-1.41108	-2.4516	-1.54308	-2.26921	-1.8277	0.886153	-1.01727	0.445812	-1.53044	-1.6601	-1.95438	-1.11201	0.936105	3
Ndt80	5.28705	7.86743	-0.298166	6.12263	7.37229	5.28805	-2.3353	-2.36001	-0.798817	-2.92854	-0.858439	-1.77015	-2.49066	-3.29701	-1.05604	-1.31398	-0.952896	-1.36377	-1.03639	-1.92098	-0.832144	-2.42432	-1.93845	-1.96139	3
Pbp1	-0.810398	2.61637	-0.16665	0.550383	0.83545	2.52116	-1.02447	-2.49494	0.573526	-1.17988	0.936392	-1.53914	1.17114	-1.48805	0.797602	0.815107	2.31334	-1.49678	-2.29993	-2.73338	-2.15045	1.99877	1.30137	0.953457	3
Pes4	4.72587	6.07075	-1.21185	4.52297	7.00602	4.95029	-2.40172	-2.29117	-1.30988	-0.163501	-1.56236	-1.29015	0.581074	-2.10081	-0.461567	-1.86226	-3.18069	1.03623	-2.89057	-0.345249	-3.77126	-1.45878	-0.730954	-1.86044	3
Pfk26	4.67802	4.42596	5.72856	2.7258	2.97854	4.30613	0.719948	-1.76884	-1.97175	-2.6715	-2.04782	-3.19476	-5.21068	-0.998114	-1.82238	-0.58382	-1.85007	0.296832	-1.39034	-1.15969	-0.428298	-0.0677622	-0.723396	0.029429	3
Phr1	-0.0514065	2.51546	-1.76396	2.82811	5.16686	5.1874	-0.0958775	0.62661	-0.83411	0.780738	-0.932958	-0.536861	-3.62551	-1.99442	-1.05136	-0.498981	-1.47148	0.756546	1.41009	2.01242	-1.05347	-1.72777	-3.09137	-2.55467	3
Pol2	0.661143	-0.477343	-0.326044	1.0957	3.68718	5.69285	-1.53015	-2.17183	-0.179124	-1.52176	1.13864	-1.02026	-2.04694	-1.84202	-1.59474	0.252631	-0.289581	0.159208	0.994342	0.26918	-4.30729	1.74321	-1.41275	3.02574	3
Prp9	-0.401564	4.18543	0.696476	2.62176	3.62657	3.88257	-1.77278	-0.97802	-2.41663	-0.295491	0.0325833	-0.794498	0.092416	0.027474	-1.38367	0.549653	-2.21157	-2.36064	2.50627	-3.25875	-1.06017	-1.05016	-1.85212	1.61486	3
Rad27	2.00516	1.51059	0.998344	1.8923	2.73518	2.80906	-0.775608	0.239202	-1.47838	-2.81533	2.67828	-0.774432	-0.142779	-0.907684	-1.67861	0.876353	0.581226	0.0817506	-1.7309	-2.40011	-1.41349	0.319494	-1.56286	-1.04675	3
Rad4	-0.26963	-1.99328	-2.27752	2.39205	3.28239	3.48118	-0.87211	-0.303713	-1.97591	-1.0105	-1.38997	1.38585	0.513317	-1.77227	-0.891701	0.449611	-1.61627	-0.063241	-2.86998	-0.0133212	-2.57402	1.25236	2.65382	4.48285	3
Rpo41	1.27689	-0.190593	0.587266	3.96935	1.29633	4.00526	-0.261902	-2.72676	0.21581	1.62613	1.76468	-1.37102	-1.29925	1.93832	-0.644509	-2.21627	1.66762	0.582606	-2.54298	-1.83087	-3.20994	-1.8247	1.87174	-2.6832	3
Rrt5	4.78563	3.7794	0.354346	3.23816	5.00502	3.77163	-0.0267638	-2.32898	-1.47661	-2.74228	-1.38234	-1.14836	-1.66317	-1.11889	-2.13424	-0.785057	-1.10216	-0.566599	-2.64071	-0.0628775	-3.20118	-0.420324	0.722661	1.14367	3
Set3	-1.0017	2.84286	0.0580035	5.02875	4.89984	5.39638	-1.45634	3.4303	-2.02496	1.34459	2.86166	-1.75892	-3.64862	-1.77893	-1.57212	0.221003	1.65781	-1.21298	-2.95238	-3.6802	-1.80989	-3.18666	-1.06912	-0.588361	3
Siz1	-2.00793	2.07773	-4.98522	3.88045	3.54409	4.64026	0.325955	0.449476	-1.87309	-1.82292	0.775004	-0.225668	0.151752	-3.04602	-0.910941	0.534592	2.33323	1.59431	0.313551	-0.214868	-4.19253	0.434313	-1.59389	-0.181637	3
Spc42	-1.52696	2.06933	-0.788167	4.90885	5.98306	3.50414	-2.49226	-1.28229	-0.312791	0.247547	0.343781	-1.31654	-0.507561	-1.04153	-0.510207	-1.66329	0.784147	-0.803389	-2.69589	-1.5892	1.97622	-2.43789	-1.47818	0.629095	3
Spc97	-1.10871	-0.512107	-0.75204	4.56459	5.42729	1.36857	0.700884	-2.06542	-2.64306	1.99997	0.477511	0.967504	-2.67678	-1.84551	-1.36711	0.797568	-1.23714	-0.332042	-1.10782	-0.22886	-2.26849	-0.855319	0.0691197	2.62739	3
Spc98	-2.3897	0.292207	1.31325	4.6166	4.96627	0.894515	-0.323692	0.643715	-0.486951	2.33078	-1.56028	-0.370478	-2.15431	0.331438	0.74865	0.159553	0.76434	1.60112	-2.56587	-1.95488	-2.1398	-1.3642	-2.06846	-1.28381	3
Spo21	3.22924	4.70114	-2.28662	3.10549	5.87695	3.59405	-0.148494	-1.00866	-0.578394	-1.69056	-0.124589	-1.34276	-2.22883	-1.77394	0.342738	-1.63684	-1.44582	-0.284081	-2.12827	-2.06823	-1.6996	0.926926	0.0860706	-1.41692	3
Sps2	5.6353	5.02545	-1.10797	4.93743	5.16604	1.63066	-0.829906	-1.96646	-0.96612	-2.0571	-2.41002	-3.49325	-1.26974	-1.49977	-0.659024	-0.935008	-1.18865	-1.21939	-2.99675	-0.831067	0.735918	-0.575135	-2.28708	3.16165	3
Sps4	3.96128	-1.28068	0.104591	3.15845	3.56213	4.57856	-0.509835	0.229576	-1.0187	-2.28043	0.392791	-4.82399	-2.64765	-1.70925	0.933338	-0.445221	1.23856	-1.13476	-0.0330376	-1.23157	-1.0909	-0.784373	0.975103	-0.143981	3
Ssd1	1.65629	0.396002	0.442145	2.7998	2.56455	2.45359	0.0653943	-0.710336	0.213077	2.48333	1.85207	-0.203471	0.313384	1.45701	0.451026	-2.21112	1.33807	-2.76148	-1.27887	-0.386511	-4.94047	-3.63688	0.131233	-2.48783	3
Stu2	-0.0329709	3.69119	-0.585213	4.95361	3.07335	3.51281	1.0449	1.63239	-1.0735	3.92684	4.19902	-3.73309	-3.44251	-3.06586	-3.09752	0.0394812	1.52355	-2.74253	-1.41073	-1.51044	-3.38811	0.360584	-4.56222	0.686973	3
Sub1	1.61069	-2.09026	-2.22058	2.33491	3.99471	4.56624	-1.39067	2.50017	-1.96442	0.769641	1.6956	0.397872	0.678686	-2.06711	-0.985557	-0.663937	0.99347	-0.1389	-1.55971	-0.131479	-3.92497	1.60211	-1.82705	-2.17948	3
Syp1	-0.708277	0.977028	-0.412081	0.923074	3.42795	3.70647	0.96142	-0.372598	-0.144685	-0.20838	-0.0356102	-0.204137	-0.00138375	1.02611	0.244789	-1.35942	0.909341	-2.01245	-1.97003	0.0223981	0.0531264	-1.61888	-1.10412	-2.09966	3
Tep1	4.4214	4.82503	3.49748	1.96079	4.20241	3.68136	-1.62438	-0.881811	-2.0268	-1.37331	-0.891835	-2.91366	-2.77648	-1.27177	-1.23693	0.551934	-1.4775	-0.887161	-0.43362	-2.61844	-1.90416	-0.747649	0.439622	-0.514511	3
Tra1	0.146755	1.75165	-0.437795	2.261	2.28923	2.52946	2.07935	1.92768	1.36579	1.26453	2.10142	-5.48025	0.0598135	-1.00411	0.313677	0.70038	0.914333	-4.65192	-1.47129	0.32912	-3.35858	0.254243	-1.17429	-2.71017	3
Tub4	0.75684	1.60794	-2.3098	4.7063	5.56135	2.1978	-1.80048	-0.760761	-2.28962	3.15436	-0.757033	-1.22773	-0.702722	-3.22717	-0.0276392	1.84417	-2.6992	0.793239	-0.0823311	0.223652	-3.23261	1.52037	-3.13308	-0.115849	3
Vps1	-0.947591	1.51074	2.08968	2.7293	6.4883	6.35889	-1.47216	-1.05285	-1.85992	-1.59181	-2.66371	-2.76545	-2.11192	-1.43676	-1.51845	-2.79573	-1.73768	3.67443	2.32364	-0.159675	0.329815	-0.536263	-1.17602	-1.6788	3
Ask1	-3.17496	-2.78172	-1.06132	3.06123	-0.854539	2.62687	4.81167	3.97385	2.19982	2.63189	2.34798	-0.780002	-2.58126	-1.93181	0.894835	-0.790789	-1.29082	-3.12619	-1.84528	-0.892468	-1.27873	1.22805	-2.21637	0.830075	4
Cbr1	-0.15902	-3.04582	-1.30652	-0.732897	0.308788	-0.933291	0.0312363	0.281583	1.1014	3.84381	2.9278	1.55566	1.91025	2.3932	1.00047	-2.26312	2.63766	-1.17976	0.72773	2.03501	0.697046	-3.67014	-5.33187	-2.82919	4
Ygl117w	0.675749	-0.834195	-0.858675	-1.61928	-0.465723	-0.592956	2.39054	2.23175	2.91236	1.30539	1.64083	1.76713	1.83749	2.48358	2.32021	1.76408	1.27184	-0.517203	-3.74434	-4.27983	-3.63352	-1.38237	-4.74754	0.074684	4
Exg1	0.471181	0.0420401	-6.07416	0.754935	0.36766	-3.48871	2.42575	2.50384	1.57359	3.46655	3.69113	3.05217	3.48935	2.34328	1.60938	0.115306	3.61857	-3.67722	-4.24601	-3.8183	-5.20853	-3.21067	0.57712	-0.378242	4
Hca4	-4.02491	-3.11232	-1.65357	0.585728	-2.0244	-3.24464	4.98473	4.43726	2.37667	4.40453	3.22113	2.20739	3.0856	2.26551	2.14427	-1.51351	2.24068	-2.3967	-2.35306	-2.67149	-3.75124	-2.1923	-1.55584	-1.45951	4
Hmg1	-1.14586	-0.96768	-3.48738	-0.134312	0.237777	0.210332	0.136864	0.289772	1.43382	2.69321	2.69207	1.16104	0.75731	1.94421	1.25597	0.456513	2.32231	-0.115534	0.0905547	1.10945	0.000866624	-6.45037	-1.71923	-2.7717	4
Mak21	-1.67335	-7.56204	-3.99351	1.21673	-0.0524288	-2.80137	4.84138	5.37219	2.29689	4.54219	4.29248	3.0206	3.19816	1.15418	1.93659	-1.49988	3.87428	-2.70211	-1.93195	-2.20639	-2.09546	-3.93523	-0.816972	-4.47498	4
Map2	0.890128	1.02538	0.309764	0.648266	0.314982	-2.54658	1.15682	0.568495	1.25518	1.17277	0.859873	1.25119	1.95158	2.34292	1.46409	-0.710638	2.70909	-4.04058	-3.97682	-3.18199	-3.2158	-0.210757	0.529905	-0.56727	4
Mnn1	-1.87272	-1.49527	-0.575268	-2.81556	-0.679693	-0.991595	1.60617	1.06709	2.14916	2.92251	3.62623	1.57049	1.73897	2.96712	2.89251	2.34603	3.30397	-1.87022	-1.88868	-2.97519	-4.3995	-2.6445	-3.49005	-0.492011	4
Nop12	-1.98286	-2.24466	-2.78232	-2.50897	-2.32174	-2.61777	7.71889	5.90662	1.71143	3.82331	3.9208	5.21369	4.37745	0.72499	0.775822	-2.57186	3.89612	-3.38156	-2.28556	-0.639913	-4.72914	-2.08385	-4.98426	-2.93463	4
Nop4	-4.52697	-1.25557	-2.79139	-1.62569	-1.27169	-1.03549	5.16231	5.29729	1.46388	3.59736	2.5151	3.76283	3.84055	-0.0131034	-0.0092552	-1.81519	3.84973	-2.63951	-2.04281	-2.53004	-2.48007	-2.49659	-0.999409	-1.9563	4
Nop9	-2.01323	-1.75339	-1.54712	0.182683	1.65321	-0.874686	3.33929	3.65532	1.35693	6.09379	3.52476	1.19534	1.46667	0.132722	1.41535	-2.29635	4.73451	-0.968896	-0.704223	-6.14771	-4.80967	-2.78376	-3.58097	-1.27058	4
Ole1	-5.41712	-3.98837	-5.49827	-1.26157	-3.18656	-1.05596	2.26643	1.73955	4.00936	5.19637	5.30703	3.13977	3.43648	4.28254	3.53824	1.41593	5.02758	-1.29321	-1.18187	-2.48118	-5.93762	-0.478219	-3.1897	-4.38962	4
Pmt2	0.235369	-1.46245	-4.21824	0.280182	0.551645	-0.0567479	0.0216484	-0.839485	1.86735	3.33748	3.0704	1.76184	1.45006	2.72131	1.61322	-0.402262	3.4461	-1.52166	-0.256137	1.98325	0.691934	-6.58156	-5.5634	-2.12986	4
Pxr1	-1.24018	-0.112726	-2.50463	-2.88813	-1.61528	1.02343	2.78034	2.84608	2.06471	1.53047	2.93784	1.63768	1.42002	1.19754	2.14958	-0.219149	1.39371	-1.28088	-0.441845	-2.25283	-2.25915	-2.69409	-1.99338	-1.47914	4
Rlf2	-2.06989	-1.61546	-1.52174	2.11516	2.57248	2.09648	2.64233	2.55519	0.110426	3.15033	2.25947	1.1782	2.1273	1.1041	-1.36856	-0.980727	2.39973	-0.376288	-3.64933	-2.376	-3.12573	-0.88674	-4.00031	-2.34044	4
Rok1	-2.83327	-3.39082	-0.128418	-0.272172	0.993756	-2.45891	3.6627	3.9829	1.24597	4.39037	3.50851	1.57045	1.50337	0.941689	0.98526	-2.08328	3.04934	-3.27302	-2.91617	-0.0434198	-2.61967	-2.77785	-2.67776	-0.359558	4
Rrp5	-0.0683162	-1.13497	-5.08865	0.936591	1.18431	1.25243	5.2663	5.55125	1.0202	3.75865	4.04217	3.54527	3.34336	0.829844	0.795399	-1.4201	3.51184	-7.68647	-2.24271	-0.674729	-6.94919	-4.02977	-1.37705	-4.36565	4
Rsn1	-3.08002	-0.712126	-0.094553	-1.87584	-1.17251	2.26538	0.657579	0.732818	1.44375	2.30606	2.3047	2.43372	2.49641	1.9346	1.73283	0.883651	2.11627	-2.70579	-2.26717	-2.97212	-3.03622	-1.18742	-0.782857	-1.42115	4
Sof1	-2.87254	-2.41985	0.532807	-0.98952	-0.660903	0.108529	4.86308	5.56669	0.730729	1.81915	2.35216	3.16889	3.44032	-0.40626	-0.242875	-0.929324	2.338	-0.539333	-4.30809	-3.20471	-1.97336	-1.91877	-2.4682	-1.98661	4
Sro9	0.0368395	0.148811	-1.81539	-0.00490168	-0.635224	-0.0821073	1.33728	1.74576	1.37388	2.86664	2.02582	-0.242501	1.2752	1.68625	1.70753	1.20703	1.95906	-1.22785	-5.08995	-3.55758	-2.57097	-3.95204	-0.984405	2.79281	4
Ste12	-3.96696	-3.85613	-1.26446	1.36161	0.260995	2.13959	5.25688	5.16508	1.75357	3.73666	3.24052	2.49778	2.15786	-2.24569	-2.36191	-1.58799	2.47147	-3.56021	-3.81867	-2.40855	-2.20091	-0.636862	-2.31352	0.179829	4
Stp4	-1.33474	-3.51629	-3.02208	-2.57607	-2.99855	-0.955879	4.42345	4.78888	3.12608	4.04981	4.80148	2.23823	3.41806	-0.63005	-1.31471	-1.97806	3.57364	-1.45896	-0.882117	-2.94805	-2.73496	-2.49661	-1.05115	-0.521374	4
Swi4	-4.93779	-3.02912	-2.01727	-2.04125	-1.38767	-1.05875	3.03792	3.84839	2.84911	4.91589	5.34797	2.84543	2.84973	0.440038	1.70029	2.21634	3.1049	-2.56826	-2.73237	-4.79	-4.13207	-2.29357	-1.32678	-0.841104	4
Tcb2	-4.28875	-1.05128	-2.10265	0.156378	0.721	0.00704422	2.26399	2.13706	1.69509	4.10698	4.58118	1.94927	1.72472	1.67222	1.65241	-1.95103	3.94114	-3.79598	-0.526557	-3.21797	-2.52264	-0.384066	-4.86865	-1.89891	4
Tif4631	1.17699	0.59481	1.15775	0.974331	1.23423	1.75813	0.117183	0.849191	1.14821	2.38783	1.95413	-0.206952	1.05362	1.796	1.90236	-2.40387	2.73776	-2.24743	-4.37643	0.214088	-4.81483	-4.20634	0.276601	-3.07736	4
Urb2	-9.07519	-2.10968	-5.34872	0.292611	0.391786	-2.05977	3.138	2.58722	2.33275	1.9265	2.42245	1.48595	0.555102	2.06549	2.69352	2.60158	1.70424	-0.848639	1.02934	0.99812	1.72205	-4.74751	-0.406778	-3.3504	4
Utp20	-3.57901	-3.40749	-0.462726	-0.574128	-1.92979	-1.06374	3.88759	3.54796	2.90903	3.92811	4.32477	1.23518	1.13587	2.45952	1.43977	-2.98495	2.57956	0.156893	-3.38974	-0.885403	-2.68755	-1.96964	-2.77237	-1.89769	4
Utp22	-0.592488	-5.11832	-2.19999	0.173734	0.708345	-0.406275	4.27181	4.2428	1.5026	3.43755	3.63656	2.62753	2.67088	1.85042	1.31673	0.181219	2.63479	-5.45758	-0.117455	-0.346971	-2.51196	-3.79526	-3.57785	-5.13083	4
Utp8	-2.37463	-2.85989	-3.48558	0.186487	0.0212593	0.0590215	3.90104	4.55148	0.807233	3.19738	1.42508	2.84174	2.77205	1.30175	1.26498	-2.42062	1.95181	-0.323304	0.096219	0.189721	-0.124091	-3.31972	-4.70295	-4.95646	4
Ytm1	-3.4404	-0.157529	-4.7836	0.195711	0.535136	-1.97138	3.83025	4.29077	1.52898	2.90348	2.47304	3.10447	2.7204	1.38344	1.84541	2.73375	2.34614	-2.37063	-1.85592	-0.542929	-6.49898	-1.30371	-1.68838	-5.27753	4
Zap1	-0.0261204	-2.82974	-1.36873	1.38305	1.08399	1.88902	3.65808	4.15959	2.23282	2.50284	4.11884	1.65081	2.71216	-1.76679	-2.58464	-0.566533	2.43724	-1.74721	-5.0294	-3.20005	-2.22658	-1.21948	-4.52613	-0.73705	4
Ame1	0.981872	-2.2028	-2.19588	4.34939	2.31766	3.43219	4.20607	3.70663	1.82446	0.615338	1.8341	-3.20897	-4.85447	-1.10625	-4.70369	-1.06223	-4.06274	-3.49467	2.64931	2.9945	2.05641	-1.86891	-3.34789	1.14058	5
Bdp1	-1.161	-1.36526	-5.83071	2.62928	0.983763	0.398071	2.39298	2.81338	1.78686	0.99545	2.44416	1.08413	0.917097	-3.65907	-1.46062	-2.80978	1.77874	4.03457	1.9979	1.60975	0.713905	-4.08322	-2.94236	-3.268	5
Brf1	-2.49438	-0.418225	-4.31258	1.83863	1.3457	0.0647262	2.19496	2.07304	1.93159	1.19586	1.14271	0.188944	0.190958	-0.710551	-0.631833	-2.14622	1.23063	3.64477	1.98988	1.31061	1.22055	-2.83076	-3.00069	-5.01831	5
Cad1	-5.44917	-2.36895	-3.5859	2.31733	1.8679	2.14846	0.463016	-0.128514	-0.0615155	0.467782	1.31672	-0.50487	-0.667217	-3.88681	-2.8325	-3.87533	1.5232	5.04732	3.43226	2.44219	2.34988	1.34348	-1.32472	-0.0340147	5
Cbf2	-0.441598	-0.114858	-1.15788	3.2086	2.78183	2.30251	2.6035	2.3997	0.688439	0.524785	1.02095	-0.7954	-1.01887	-4.59263	-2.33058	-5.97158	-0.896755	2.43476	2.07996	1.8097	2.37244	-0.838658	-3.45338	-2.61499	5
Cce1	0.994903	-2.89542	-1.21042	1.16705	1.26747	2.56507	2.12587	1.33133	-1.34877	-1.66362	-0.455969	1.89167	1.85565	-3.14171	-0.130106	-1.42585	-2.41575	3.02446	2.90883	1.88815	2.00472	-3.31735	-2.59918	-2.42104	5
Cdc14	-1.73483	-1.07813	-0.693894	2.16065	1.49914	0.873493	-0.516288	-0.422778	-0.428459	0.456879	-0.100224	0.487961	0.133241	-2.1228	-1.31456	-1.89094	-0.0509144	3.09193	2.60377	0.988972	2.0839	-0.582916	-1.37429	-2.06891	5
Cep3	-0.187996	0.339608	-3.2397	4.12596	3.7762	2.95621	3.33373	2.7589	0.834736	2.4224	0.102098	-3.35753	-2.79604	-4.35209	-5.13868	-5.40712	-1.30513	1.56776	3.22913	2.45248	3.3234	0.863517	-3.84967	-2.45218	5
Chl4	0.899117	0.548764	-2.36763	5.01943	3.1834	3.58486	3.27094	2.7747	2.06168	0.605054	0.673725	-3.83274	-2.9842	-3.68215	-3.78382	-2.69987	-3.17756	1.48659	2.75777	2.72549	2.69309	-3.57717	-3.46398	-2.71549	5
Ctf19	0.426313	-0.481833	-2.81437	4.39891	2.54261	3.16172	3.73475	3.07319	1.42819	1.19188	0.643599	-3.94331	-3.39037	-3.83828	-2.29389	-2.58251	-0.792691	-0.919071	2.62607	2.46187	2.4612	-3.40074	-2.4888	-1.20444	5
Ctf3	0.641471	0.133902	-1.99483	5.15099	3.87902	3.51762	4.08848	3.53508	1.78971	1.95316	1.23824	-4.85562	-4.71794	-1.93688	-5.7368	-1.46798	-1.49336	-1.99672	3.32763	3.00189	2.89019	-4.74572	-4.37245	-1.82908	5
Dam1	-2.0711	-0.204616	1.73336	3.83199	-0.0372149	2.37083	4.72485	4.032	2.12121	1.98474	1.04661	-2.62223	-3.14917	-3.57504	-0.544703	-2.11354	0.132787	-1.68688	-3.089	0.714409	-1.53944	0.542836	-1.27344	-1.32925	5
Dsn1	1.32937	-0.690749	-1.24857	5.31012	1.66004	2.97279	4.94591	5.36528	2.25052	1.35378	2.47031	-3.97816	-5.79025	-1.77858	-3.92165	-1.99949	-1.74923	-1.73728	0.887951	2.05315	-1.32225	-1.93386	-4.4978	0.0486472	5
Ymr111c	-1.37962	0.81594	0.469509	1.64222	0.509186	1.84317	1.83693	1.49192	1.51805	0.295215	0.880629	1.06177	0.850598	-2.503	-0.814766	-5.13051	-0.975297	2.34827	2.1567	0.983952	0.687165	-4.12787	-0.863541	-3.59663	5
Env11	-6.2362	0.110982	0.0410067	1.68708	3.01538	3.12745	2.10907	2.38775	1.7593	1.88623	2.28421	0.106893	0.29666	-1.47675	-0.793152	-7.03191	0.88937	2.07459	2.24962	1.62583	1.84856	-4.87375	-3.30976	-3.77846	5
Fhl1	-0.429118	2.23716	1.54624	3.35733	3.94291	2.34411	-0.122519	0.531004	-0.715151	0.808649	1.75924	-0.0582369	0.249676	-4.95618	-4.50439	-5.3593	0.28661	2.94854	2.47483	1.77663	0.878501	-2.09135	-3.52791	-3.37727	5
Fin1	0.578481	-0.708148	-0.172823	2.20814	1.00694	2.90124	3.73315	3.47827	2.17354	2.75577	1.5298	-1.09037	-3.05785	-0.0729109	-4.10593	-2.15227	-2.4455	-1.54007	-2.27007	-0.146807	-1.68389	0.374006	-0.651158	-0.641541	5
Fkh2	-2.84237	-0.811488	-3.21326	0.924149	-0.232862	1.34829	3.32591	3.39232	1.55381	0.662213	1.77066	2.05581	1.68733	-2.15311	-0.429444	-1.54431	0.823928	1.6263	1.33378	0.497147	0.591667	-2.51657	-1.35825	-6.49166	5
Fob1	-2.19785	-4.71115	-4.44513	2.28857	2.07754	1.71237	0.876395	0.764298	1.25971	3.21773	1.90386	1.94985	2.17581	-2.41444	-1.04747	-4.57283	1.93176	2.73165	2.74948	0.783275	2.32642	-4.50428	-1.57071	-3.28486	5
Gtt3	-2.30977	-4.31285	-1.05645	1.53369	0.420316	0.711937	-0.651012	-1.33765	1.24682	3.24048	2.00123	-0.584948	-0.905631	-0.164075	0.240431	0.363099	0.956419	4.02014	1.60611	1.25168	0.938298	-4.42497	-0.471104	-2.31219	5
Hos3	1.12849	1.97642	0.771024	2.25456	2.70043	0.36213	1.05423	0.912224	1.54135	1.63893	1.50549	-0.0785818	-0.591172	-1.85854	-1.67506	-2.39776	1.17374	1.79895	1.31615	0.601353	0.363139	-5.81114	-4.2119	-4.47445	5
Ies4	-2.56958	-3.65051	-2.3983	0.248974	0.670981	0.597681	0.862665	1.0745	1.8075	-0.648922	-0.378842	-0.278956	0.551821	-2.41884	-3.08543	-1.6301	0.191246	2.669	2.2093	1.88762	1.49189	0.808232	0.763585	1.22448	5
Irr1	0.666656	0.812455	-3.96769	3.39514	2.44918	1.21222	1.03056	0.717791	0.67008	-0.175586	0.161835	-3.08695	-2.38947	-3.39413	-0.717858	-3.28396	-1.89852	3.51167	2.93637	2.94676	2.4057	-0.373084	-1.55634	-2.07285	5
Kre28	1.64657	-0.126945	-2.66733	5.07033	2.07296	2.73254	4.78408	4.22273	3.14583	2.83775	2.98947	-2.96601	-3.80573	-2.53854	-4.37259	-1.65601	-3.26038	-2.49942	0.358823	0.389346	-0.749785	-0.956167	-3.61424	-1.03727	5
Mcm21	1.14902	-2.04237	-2.93977	4.94565	3.04733	3.61139	3.64818	3.07767	1.90425	1.2862	-1.14729	-3.11908	-4.00649	-0.539345	-4.35748	-1.4101	-2.49481	-1.01317	3.14893	3.05356	2.51115	-2.40602	-3.16973	-2.73769	5
Mga2	-0.570309	1.14654	1.67031	2.27379	3.48041	3.74529	1.16042	1.6091	-0.424116	0.0252081	0.487396	-1.27123	0.281666	-4.4925	-7.08805	-4.62867	-0.129404	1.82952	3.77444	2.99935	2.52868	-3.57719	-2.89505	-1.93559	5
Mip1	-2.56527	-1.15589	-3.08325	2.47877	3.8384	3.00598	2.08177	2.56464	1.66835	0.668323	1.14308	0.411829	0.534109	-3.81898	-0.850551	-1.2011	0.141656	-0.313762	1.55836	0.418416	1.09054	-4.1393	-2.02766	-2.44847	5
Msh1	-3.75306	-2.41291	-4.46914	2.50439	1.82606	2.382	1.58736	0.965945	0.555482	-0.594335	0.428952	0.467759	0.300702	0.517318	-1.56476	-4.03198	-0.873725	1.55201	0.39346	-0.336564	0.530129	3.36699	0.254112	0.403798	5
Msh2	-0.403744	-0.722993	-4.17129	2.73462	3.95864	3.79404	1.00267	1.15893	-0.498775	0.497276	0.602998	-0.445213	-0.790536	-2.44998	-1.87222	-3.76255	0.610746	2.64764	1.77156	1.0074	1.62197	-2.11232	-1.00928	-3.16959	5
Msh3	-2.65314	-2.83528	-2.67441	3.58886	5.09084	4.57518	1.64453	1.27166	-0.0784407	-1.12416	-0.354285	-4.84741	-1.12803	-1.29365	-0.326152	-0.42475	-0.675809	2.48097	2.39892	1.42632	2.33776	-2.78241	-3.27135	-0.345768	5
Msh6	-1.07161	-0.184484	-5.77407	3.33407	4.3366	4.4902	2.16769	1.77574	0.238719	-0.270196	1.58155	0.430714	-0.56117	-4.4282	-3.05052	-3.84743	0.733681	2.38289	2.76722	1.80148	1.51697	-2.62934	-1.43023	-4.31027	5
Msn1	-5.19607	-1.21667	-1.66721	1.56428	0.369816	1.47767	2.32371	2.9994	2.18624	1.42252	2.30135	1.13914	1.26153	-0.334122	-0.420627	-3.26405	-0.485236	1.58541	2.00154	1.62451	1.0437	-4.17024	-5.26816	-1.27843	5
Mtw1	0.960429	-2.79567	-4.17541	4.03312	-0.365108	3.62511	5.26801	5.07206	2.64694	3.41153	2.27832	-2.46799	-5.22343	-2.57367	-2.55066	-3.43574	-2.77661	-2.18938	2.63907	2.82025	1.86963	-1.79611	-1.95668	-2.31798	5
Mus81	-0.689811	0.630905	-1.87066	4.46105	4.4797	3.92617	-0.890795	-0.498088	0.267621	-1.88438	0.466283	-0.71239	-4.57932	-1.96788	-1.64575	-0.412153	0.112094	0.560973	2.7674	2.34966	2.62883	-0.94907	-3.65292	-2.89745	5
Ndc80	2.2808	-0.62268	-2.65422	6.22717	2.25891	3.73372	6.40348	6.20098	4.1715	3.29208	4.6918	-3.65794	-6.52872	-2.6222	-1.82694	-0.0986525	-0.914409	-1.61579	-3.30035	-1.12681	-4.77977	-2.00605	-4.05956	-3.44636	5
Nuf2	1.97	-2.32163	-2.72368	6.11969	2.70969	3.82363	5.57573	5.18078	4.0912	4.09079	3.38299	-3.30826	-1.90578	-3.76638	-2.39538	-2.45249	0.598845	-3.8218	-1.11973	-0.118371	-4.77434	-5.05725	-2.24343	-1.53481	5
Oaf3	-3.00037	-3.18704	-3.44876	2.17631	2.15198	1.65349	2.12894	2.75461	1.77697	1.77455	1.15704	-0.266213	0.0936736	-1.78259	-0.280012	-1.25696	-0.00299097	0.759565	1.97387	1.36681	1.70667	-3.80074	-1.41088	-3.03792	5
Okp1	1.03232	-1.87379	-3.35624	4.87702	3.09526	3.91253	4.27293	4.18425	1.87203	0.460096	1.12995	-5.22396	-4.86596	-5.65407	-0.990181	-3.51237	-3.53707	-0.289951	2.69043	3.00563	2.49719	-1.56375	-2.8414	0.679121	5
Pdc2	-2.77191	-0.408894	-5.18224	0.654194	1.46099	1.61918	2.92606	2.70955	1.4787	1.30159	1.9614	1.59026	1.30146	-1.99779	-0.342146	0.457597	1.06135	0.700886	1.42864	0.837936	1.16258	-7.20954	-0.927567	-3.81227	5
Pdr1	-2.07566	-2.36523	-3.76205	1.60916	2.16016	1.94006	1.78071	1.88877	0.427562	0.629403	1.22279	0.178723	0.0981931	-1.36508	-0.871863	-0.982778	0.355619	1.48691	1.35932	0.654028	1.06039	-1.02454	-1.42266	-2.98193	5
Pds5	1.48009	2.01133	-4.25643	4.47877	3.85985	1.7123	0.816887	0.700729	1.68155	0.00536002	1.07275	-3.18536	-4.46894	-2.34395	-0.521553	-6.24158	-1.15719	4.62857	3.53402	3.10044	2.15769	-1.67622	-4.36875	-3.02038	5
Pho2	-0.76606	2.27602	1.12525	3.35084	4.8105	4.19561	0.595354	1.41502	0.600609	0.0605419	1.32801	-5.19762	-0.157594	-4.5776	-3.75898	-5.13084	1.02595	3.33687	3.10306	1.75238	2.0202	-0.133408	-6.49911	-4.775	5
Rap1	-1.37487	0.415462	-0.863497	1.38704	1.43173	1.18628	1.74247	2.67939	1.59683	1.40728	2.56541	-0.174075	0.835953	-1.82948	-0.357214	-1.78231	1.27633	0.720005	1.7422	1.62954	1.17964	-8.46231	-3.17677	-3.77502	5
Rpa190	-1.20056	-0.506795	-3.61521	2.88539	0.259496	-0.51571	0.616169	1.79095	-0.1621	0.814728	2.03232	0.0285828	1.07322	-0.665623	-0.146128	-0.219525	0.742962	1.26936	1.79789	1.31798	0.339259	-2.67615	-1.33531	-3.92519	5
Rpa34	0.347814	-3.47992	-1.99818	2.77054	-1.83394	-0.683039	2.05453	2.22788	-1.15327	-0.784909	-0.542927	1.53426	1.92309	-0.523902	0.718935	-0.722606	-0.566857	4.54239	3.36355	1.63976	-0.457372	-2.39098	-3.18098	-2.80387	5
Rrn9	-1.17007	0.690417	-4.64921	1.57712	2.01957	1.14474	0.639281	0.150378	0.283839	-1.13053	0.313575	0.626234	0.373877	-1.90291	-1.80455	-1.62662	-0.463649	4.05449	2.73506	1.0293	2.23487	-0.845032	-0.605462	-3.67473	5
Spc105	0.624001	-0.786966	-3.35103	5.68971	2.87064	3.36008	5.39827	5.22299	3.6257	3.0953	3.98676	-3.63964	-5.40842	0.27669	-4.02861	-3.72349	-1.25395	-3.71828	-1.57758	-1.69584	-1.20346	-0.623913	-0.73574	-2.40321	5
Spc24	-0.582386	-4.74639	1.38222	3.65858	0.450398	1.78093	4.62681	3.79319	3.1958	2.93453	2.54606	-2.26042	-2.9921	-1.59088	-1.85969	-2.78029	-1.22842	0.269616	-1.89435	-0.632632	-2.6195	-0.836043	-0.0715631	-0.543464	5
Srl2	-2.4023	1.0466	-3.84719	1.56883	0.854299	2.55094	1.73101	1.25625	0.817288	0.281862	0.83493	1.34566	0.603151	-2.35408	-1.91463	-0.905962	0.941696	2.28007	1.47843	1.68286	0.776393	-2.53303	-1.69115	-4.40194	5
Taf3	2.36064	0.893266	-0.382337	2.73215	3.11495	3.75983	1.50088	1.78282	-0.561237	2.52566	1.35362	-0.0404589	0.568466	-5.59635	-3.15309	-6.78552	0.244592	3.1958	1.63859	0.999724	1.68814	-5.29045	-3.77798	-2.7717	5
Tbf1	-2.72579	-0.0788485	-0.648122	0.499959	1.47305	2.38762	1.60103	2.00753	0.996631	1.539	1.45335	0.562106	0.505685	-1.93326	-1.2809	-1.50137	0.627625	0.218926	1.38081	0.994763	0.987098	-3.57125	-1.79268	-3.70295	5
Tfc3	-2.22891	0.173943	-0.124146	1.23069	2.57037	2.24624	2.17289	2.13588	0.726838	0.25977	1.69927	-0.117071	-0.315818	-3.09615	-1.0177	-2.88218	-0.0924212	2.05436	1.37179	0.852833	1.15632	-1.86078	-2.57021	-4.34582	5
Tfc4	-2.65808	-0.374449	-0.742421	1.05321	2.19386	1.88286	1.9902	2.06269	0.857723	0.129584	0.981144	0.277488	-0.0872331	-1.98014	-0.897599	-2.09465	-0.156784	2.00285	1.39759	0.84825	1.27909	-2.15252	-1.88675	-3.92591	5
Tfc6	-2.18535	0.586213	-0.672564	1.86532	2.93371	2.42045	1.62657	2.2546	1.13435	0.324929	0.678765	-0.131169	-0.0332649	-2.46645	-1.74453	-2.58382	0.120098	2.18065	2.04152	1.13576	1.63271	-6.22626	-1.50926	-3.38297	5
Tfc8	-2.25373	-0.685869	-1.05569	1.70343	2.70318	1.95957	1.919	1.83435	0.665667	0.73549	0.46691	-0.594519	-0.129521	-3.60252	-1.45883	-2.92831	-0.171136	2.29295	1.79884	0.875849	1.35521	-1.56087	-1.78852	-2.08093	5
Tof2	-5.06502	-1.64953	-2.92762	2.59918	0.0739393	1.39844	1.192	0.750388	-0.408724	-0.0823175	1.82501	3.13469	2.55255	-2.65357	-2.20476	-2.88246	1.16618	3.95385	3.43655	1.32883	2.24063	-1.29014	-2.03837	-4.44972	5
Vid22	-2.41152	0.232393	-6.32273	1.8488	2.63651	2.94878	2.32887	2.60938	1.68611	2.26684	2.50073	-0.00655518	0.919155	-1.46406	-0.659301	-2.4017	1.34754	1.50175	2.20351	1.72764	1.74052	-7.99346	-1.98353	-5.25565	5
Yap1	-1.30961	-2.47796	0.672718	4.33574	3.24744	4.78465	1.18944	2.0696	-0.756051	-2.02365	-0.154231	-2.19364	0.266696	-3.59204	-3.27881	-2.61603	-0.995383	2.74902	3.31343	3.04877	2.66527	-4.21639	-1.1242	-3.60479	5
Ycs4	-0.90103	0.633288	-2.2194	1.87105	1.94099	2.10917	0.584108	0.0993283	-0.585171	-0.309933	1.24994	0.267131	-0.100928	-3.81229	-1.16513	-3.8123	-0.811262	3.24445	2.59871	1.94452	2.13775	-0.645519	-1.8502	-2.46729	5
Azf1	-0.0786967	0.671514	0.874998	-0.0933453	-0.58275	-0.270666	-1.47456	-0.860182	-2.60439	-3.47944	-1.8329	0.422503	0.279996	-1.28921	-0.544328	1.20911	-2.02941	0.410813	-0.639505	-0.616637	-1.19764	4.9948	3.90606	4.82386	6
Cho1	-0.658617	-3.8427	-3.91706	-1.19032	-2.55043	-3.55131	0.696022	0.580853	1.66673	1.98324	1.80047	2.06942	2.18218	2.35427	1.41774	-0.0321368	1.55858	0.905561	1.18821	2.22168	0.991425	-3.01114	-0.776116	-2.08656	6
Erg2	-2.76801	-1.37898	-2.34075	-5.41247	-4.01411	-3.29196	1.50683	-6.17973	1.93474	0.910157	3.06435	2.72755	2.52317	3.35125	3.17574	1.71865	3.18615	3.16682	1.11877	2.74536	2.30455	-2.35552	-2.5169	-3.17565	6
Hhf2	0.544015	-2.93995	0.996926	-1.7272	-2.91747	-4.24721	0.524659	0.835807	1.96716	-0.880525	-0.508448	0.0407347	-0.0143094	-0.148633	0.0598121	0.472021	-0.216774	0.154787	1.55401	0.859334	0.594209	1.59646	1.38351	2.01708	6
Hht2	0.961614	-1.3775	0.641548	-1.39109	-2.21918	-3.38394	-0.0387348	-0.181542	1.26781	-1.51469	-0.437406	1.09961	-0.778586	-0.417124	0.228143	0.991088	-0.960833	-0.117278	0.913989	0.77504	0.351649	1.75406	1.6144	2.21895	6
Ino4	0.287762	-2.50012	3.73657	-0.881489	-1.68148	-1.74686	0.248317	1.7455	0.637574	2.21246	1.47825	1.70143	1.55552	-0.889479	-0.264101	-3.37728	-0.596048	-3.67036	-1.79881	-1.53047	-2.2216	2.81828	1.95186	2.78457	6
Ldb7	-0.0708629	-1.98246	2.58581	-3.96101	-3.3691	-4.68171	1.26355	1.35664	0.276463	-0.914013	-0.901833	0.968699	2.27512	-0.111732	0.455703	1.51185	0.000419202	0.278808	-0.490835	-0.94828	-1.13312	2.98445	2.00858	2.59885	6
Leu3	-3.90485	-5.81092	-4.82482	-2.48508	-0.283463	0.415884	0.99297	1.18527	0.522091	1.51696	1.55153	0.837692	0.793794	-0.88218	0.236997	1.44454	0.797415	2.23125	1.87661	1.91437	1.83743	-4.1399	1.86332	2.31309	6
Mcm2	2.30845	2.1871	1.52491	-1.13807	-2.6282	-2.38866	0.936244	0.610466	0.668109	-0.689374	0.258579	2.85333	2.22885	1.28753	2.00865	3.79634	0.905455	-2.34629	-2.91236	-3.99767	-6.33192	1.45356	0.419192	-1.01422	6
Mcm3	2.10217	1.75969	1.83445	-1.02431	-2.0886	-2.39081	0.551883	0.472798	0.44705	-0.0923321	0.257074	2.67291	1.86825	0.77531	1.79025	3.50084	0.871221	-2.21001	-3.59004	-3.90967	-3.70401	1.31682	0.062454	-1.2734	6
Mcm5	1.78451	1.70426	1.48716	-1.503	-2.43159	-1.94167	0.235831	0.287637	0.329745	-0.660965	-0.275815	2.3494	1.6049	0.775698	1.66223	3.36881	0.875209	-1.91784	-2.67028	-3.18791	-2.95828	1.75145	0.0869803	-0.75647	6
Mcm6	1.85284	2.0683	1.67897	-1.49039	-2.26374	-2.23956	0.791496	0.496013	0.466028	-0.891383	0.265554	2.63282	1.73065	0.63615	1.74829	3.35416	0.510999	-2.20366	-2.79762	-3.1609	-3.15862	0.762634	0.144554	-0.933591	6
Mcm7	2.1039	2.21122	2.29815	-1.10855	-2.30679	-2.45129	0.531787	0.527563	0.306528	0.0339867	0.327889	2.55334	1.89775	0.865933	1.89457	3.43505	0.708217	-1.35261	-3.71512	-4.29808	-4.91285	1.54672	0.0986131	-1.19593	6
Pre2	-0.171168	-1.24313	-2.01582	-3.08923	-2.6442	-2.60054	0.0278517	-0.182544	0.568096	0.484378	1.04224	0.998402	1.18373	1.97388	0.613645	-0.158585	1.21876	1.2555	0.823262	0.876224	0.964456	-0.981459	0.403154	0.653101	6
Rpb5	-0.437461	-7.07333	-2.70729	0.0223636	-3.39778	0.0299719	0.92036	1.68378	0.12217	0.320798	0.513025	1.36999	1.40099	-0.775443	-0.520989	0.0375344	-1.08687	1.29188	1.61627	0.56418	0.92862	1.93775	1.52033	1.71915	6
Rpc25	0.172243	-4.91751	-2.49756	-3.5279	-4.30254	-2.00723	2.14402	1.80186	0.722557	0.143367	2.57202	1.2422	0.704231	-0.0671203	0.713655	1.6808	2.46202	2.79495	0.0194878	0.094687	0.426563	-1.85318	0.497934	0.980443	6
Rpl17A	-0.754335	-3.52417	-1.72199	-2.0262	-3.77426	-3.33139	0.588178	0.69639	1.94885	-0.388864	0.805257	0.360425	0.723613	1.97514	2.09791	1.04949	1.0097	-0.115329	0.165803	0.630177	0.123698	1.73809	1.15924	0.564576	6
Rpl20B	-0.600683	-3.6388	-1.64388	-2.04632	-5.74754	-3.45275	1.16869	1.10315	2.17882	-1.01475	-0.0154706	1.13229	1.51171	2.39015	2.4489	1.21717	1.20655	-0.349453	0.313676	0.800365	0.303947	0.564796	1.29233	0.877081	6
Rpl21A	-0.814989	-2.98919	-0.913935	-2.11512	-3.83479	-2.52099	0.733756	0.624497	1.85611	-0.0528789	0.564967	1.05603	1.17072	2.05232	2.27221	1.72122	1.33081	-1.57279	-0.079349	0.647994	0.0412955	-0.0767756	0.710558	0.188334	6
Rpl24B	-0.103904	-4.70118	0.466515	-1.57453	-6.46027	-4.8995	0.624994	0.568897	1.38649	0.958669	1.38481	1.21685	1.5653	1.50575	1.05117	0.199234	2.66039	1.83731	-0.972313	0.251848	-0.714279	1.98518	0.988714	0.773845	6
Rpl28	-0.0627022	-6.01761	-6.26372	-0.847797	-4.23517	-8.12214	1.55534	1.70629	2.75297	0.309058	0.897259	1.43912	1.2856	2.67047	2.87856	1.76851	2.28252	0.122659	0.571124	1.15814	0.49636	1.27912	1.20996	1.16607	6
Rpl33A	-1.09546	-2.91412	-0.726558	-2.15968	-3.87836	-3.12792	0.973335	0.77258	1.8884	-0.401844	0.0315394	1.24612	1.14029	2.08967	1.9679	1.67578	0.360413	-1.17606	-0.0732032	0.597016	0.120634	0.509639	0.960169	1.2197	6
Rpl6A	-0.530697	-4.4848	-4.66632	-1.55669	-5.15852	-2.69905	1.14829	1.20079	1.93962	0.9228	0.840586	0.591249	1.42689	1.72815	1.30827	1.89296	1.97699	-0.890418	0.450959	0.722067	-0.0312681	1.96868	0.778	1.12144	6
Rpl6B	-0.587749	-3.34541	-0.939733	-1.65727	-4.8609	-3.05825	0.558353	0.534451	1.94901	0.365402	0.872314	0.409182	0.762416	1.90451	2.38681	1.80789	1.05404	-0.833863	0.140356	0.574303	0.39103	-0.22207	1.16949	0.62569	6
Rps11A	-0.726472	-5.37227	-0.953889	-2.76794	-4.49697	-3.60855	1.66648	1.47677	1.19463	-1.25135	-0.278962	2.41898	1.96534	1.74852	1.52252	1.31756	0.620169	-0.292772	-0.157638	0.33692	0.158881	1.77628	1.805	1.89877	6
Rps13	-0.638801	-5.1258	-0.168724	-1.93429	-3.86778	-4.02364	0.347316	0.84719	2.22661	0.90262	0.322365	0.519013	0.92727	2.26244	2.50023	1.52555	1.04847	-0.714344	0.433471	0.528291	0.477337	0.151253	0.880434	0.573513	6
Rps1A	-1.44342	-5.88287	-5.76141	-2.74897	-5.14644	-2.45353	1.04696	0.819408	3.37719	0.391208	1.61454	1.66674	1.80689	3.27079	2.68909	1.60493	1.59125	0.596844	0.58192	0.606666	0.146611	1.09653	0.641464	-0.112356	6
Rps24B	-0.699736	-6.42057	-1.82696	-2.19333	-5.15643	-3.77991	0.781759	0.97858	2.57879	-0.0473381	0.762089	1.08342	1.28646	3.00813	2.72314	1.53203	1.19685	-0.20579	0.422848	0.673292	0.422358	1.17388	0.900419	0.806024	6
Rps26A	-0.551081	-1.54316	0.780502	-1.81938	-3.4703	-5.71173	0.682594	0.635395	1.7398	-0.193619	1.21121	1.47663	0.784454	2.07712	1.80961	0.625194	0.963029	-0.131346	-0.417495	0.0633319	-0.298563	0.158543	0.676513	0.452741	6
Rps8A	-0.627725	-3.27051	-1.44885	-2.10268	-4.39473	-2.48742	0.984345	1.39755	1.43205	-0.206289	0.669658	0.855536	1.57314	1.98286	1.7919	1.35897	1.58991	-0.619602	-0.138565	0.396771	0.301185	0.0253865	0.767053	0.170049	6
Rps9B	-0.104861	-8.26699	-3.28635	-1.55638	-5.85192	-3.61857	0.131875	0.768704	2.34659	-0.24822	1.3483	0.957742	1.11608	2.96341	3.00427	2.33487	1.5412	0.277613	0.585908	1.12542	0.703936	1.30167	1.38076	1.04496	6
Rsc6	0.81402	1.61951	1.34726	-1.08482	-0.893357	-1.45988	0.205548	0.464123	-0.666661	-0.980326	-1.04382	1.12489	0.755429	-0.722476	-0.118715	1.30679	0.299916	-1.08872	-1.1451	-1.52735	-1.64162	2.01964	0.928626	1.48709	6
Rtt106	0.509805	2.1592	1.97265	-0.808463	0.44249	-0.854841	-0.663301	0.123619	-0.260951	-0.693281	-0.802197	0.127727	0.369897	-0.834933	0.302545	1.80011	0.453513	-2.52207	-1.08952	-2.25526	-1.89219	1.59648	0.988255	1.83073	6
Sar1	0.334261	-6.04194	-1.0756	-0.739188	-5.51884	-2.53549	-0.0877335	-0.0700596	1.39531	-0.30436	-0.0666956	0.836959	1.30824	2.05118	1.64871	0.99492	0.978876	0.897736	0.658621	1.1975	0.645613	1.63346	0.850934	1.00758	6
Sef1	-4.54032	-2.28693	-6.37318	-0.189858	-3.9225	0.337289	-8.4362	-5.19134	1.15887	0.00947566	1.50376	2.00164	1.47584	1.15844	1.68951	3.23081	0.774759	-1.03446	1.46144	1.65111	1.07969	3.80211	4.76678	5.87324	6
Trp1	0.851579	-2.82572	1.63321	-1.98589	-4.40519	-2.28408	-0.638212	1.03644	-0.310261	-2.15744	-1.95312	3.02397	3.40349	5.28298	4.06072	3.15682	4.2547	-0.203204	-4.40138	-4.07908	-4.98782	-0.833021	1.71013	2.65038	6
Ypt32	-0.405172	-0.330749	-5.17747	-3.39124	-3.04494	-3.21485	1.16246	0.820268	1.50524	0.576361	1.0632	1.67436	2.48803	2.96631	2.56482	-2.52877	2.51159	0.197986	0.245624	1.81497	0.383533	-0.296937	0.314054	-1.89867	6
