## Supplemental Table S3 for "The proteomic landscape of centromeric chromatin reveals an essential role for the Ctf19^CCAN^ complex in meiotic kinetochore assembly"

### Sheet: Sheet1
Protein	Met I	Cycling	ProI	CENcluster
Abf1	-2.61722	1.4738	-1.80964	1
Arp7	-2.1283	-0.795449	-1.86447	1
Asf2	-0.108245	0.364983	-2.46124	1
Azf1	-0.804859	-1.72507	-5.08565	1
Cbf1	-3.61038	-0.427715	-2.50523	1
Cpr1	-0.402412	-0.52585	-2.11598	1
Cti6	-0.381618	-0.544686	-2.52121	1
Dip2	-2.73763	1.47819	0.577061	1
Ypl216W	-0.573596	-0.636797	-2.20139	1
Ygr067C	-0.959161	-0.692722	-2.27071	1
Ecm14	-2.6895	-0.580001	1.00682	1
Esc8	-2.34557	0.339342	-2.93249	1
Fun30	-3.87114	1.17304	-2.72069	1
Gal4	-4.88639	-4.95564	-5.23172	1
Gal80	-5.17988	-4.74888	-5.83689	1
Gsp2	-2.42873	-0.761485	0.0989047	1
Hcr1	-2.00974	-0.0118653	-1.65076	1
Hhf2	-2.49762	0.355588	-0.875098	1
Hht2	-2.40662	-0.207963	-1.38162	1
Hta1	-2.05335	0.956539	-1.32099	1
Htb1	-2.00948	0.238777	-2.92168	1
Htb2	-2.35616	0.297863	-1.07221	1
Htl1	-2.67442	-0.868803	-2.05134	1
Htz1	-3.36646	0.0797521	-1.96637	1
Icp55	-1.40116	0.376632	-2.77639	1
Ino2	-1.00731	1.50062	-4.87888	1
Ino4	-1.94468	1.57608	-4.82355	1
Ioc2	-2.27283	-0.571851	-1.30666	1
Ioc4	-2.40606	-0.0627407	-1.49429	1
Irc20	-2.70595	-0.789652	-2.00042	1
Ldb7	-4.18144	-0.633848	-3.10399	1
Map2	-1.26953	-0.498743	-3.52109	1
Mcm10	-1.79182	-2.22155	-0.058381	1
Mcm2	-4.05846	-1.82322	-4.18324	1
Mcm3	-3.73335	-1.58584	-3.38872	1
Mcm4	-3.76836	-1.82046	-2.96571	1
Mcm5	-3.6174	-1.78942	-3.04423	1
Mcm6	-3.8646	-1.5433	-2.8214	1
Mcm7	-4.15997	-1.54693	-3.71947	1
Mot3	-2.41697	1.54112	-2.24709	1
Npl6	-2.49795	-1.0719	-2.89004	1
Rpl24B	-2.86524	-0.381676	-1.1486	1
Rpl26A	-2.43949	-0.718	-1.87113	1
Rpl38	-2.15565	-0.653293	-1.85358	1
Rps19A	-2.58486	-0.0667308	0.67622	1
Rps26A	-3.22922	-0.474264	-0.625284	1
Rsc1	-1.22777	-0.448186	-2.50223	1
Rsc2	-3.01236	-0.904319	-2.94399	1
Rsc3	-1.71208	-0.792962	-2.68273	1
Rsc30	-1.80535	-0.533798	-2.48773	1
Rsc4	-2.63822	-0.932185	-2.75756	1
Rsc58	-2.68959	-0.872077	-2.71822	1
Rsc6	-2.40628	-0.845198	-2.82915	1
Rsc8	-2.72676	-0.963505	-2.70694	1
Rsc9	-2.56261	-0.731183	-2.64794	1
Rtt102	-2.00459	-1.12889	-2.18349	1
Rtt106	-1.95416	-0.829032	-3.41158	1
Rxt2	-1.77293	2.10471	-0.266316	1
Sfh1	-2.58504	-0.300721	-2.68423	1
Sip4	-0.145434	0.980116	-2.41064	1
Smc5	-1.51545	-1.97525	-2.3113	1
Smc6	-4.33026	-2.13979	-1.1884	1
Sod1	-2.02095	0.35607	-1.42855	1
Spt16	-2.1586	-0.182787	-1.10944	1
Spt6	-0.507507	1.38991	-2.89205	1
Srm1	-2.13362	0.185277	-0.0369207	1
Sth1	-2.4875	-0.574707	-2.93284	1
Trp1	-2.77808	-4.6683	-4.5937	1
Ume6	-2.41837	2.13615	-2.33662	1
Yku80	-0.448657	0.455081	-2.28929	1
Ada2	2.36943	1.85377	2.09206	2
Arg81	1.3037	3.83786	3.249	2
Bas1	4.4068	3.04602	1.83294	2
Cnn1	3.87274	2.54356	1.7774	2
Crz1	1.86823	3.44299	1.56828	2
Cse4	0.733054	4.41199	4.4006	2
Cst6	3.25083	3.27055	3.36607	2
Dsn1	3.51763	6.48005	2.09806	2
Rof1	1.84057	2.11058	2.85709	2
Euc1	1.36292	2.45642	4.4067	2
Fhl1	2.09668	2.84255	5.01847	2
Fpr4	2.7806	1.6624	2.85306	2
Gcr2	2.18684	3.43066	4.42231	2
Heh2	3.02077	2.47188	3.89282	2
Hos3	0.480396	2.23501	5.8524	2
Hpc2	2.11378	2.3261	1.45377	2
Ies5	2.17612	2.7122	2.57261	2
Iml3	2.30299	4.01601	3.86829	2
Irc3	3.79735	2.05669	2.09406	2
Ixr1	-0.148379	2.67103	3.10488	2
Kre28	3.67451	6.69585	1.24397	2
Mcm16	1.51174	2.94866	2.30766	2
Mcm22	0.88748	4.22084	3.32928	2
Msn2	3.03288	3.23113	1.26687	2
Ngg1	3.51306	3.34164	2.05796	2
Nhp10	1.68135	2.43823	1.15289	2
Nkp1	1.8712	4.81607	3.23375	2
Nkp2	-1.10299	4.02557	1.85884	2
Nnf1	2.12344	4.50834	2.24093	2
Nsi1	1.4005	2.95391	3.30656	2
Nsl1	1.95635	4.58993	4.77192	2
Nto1	0.419062	2.04853	3.0308	2
Pdp3	2.84812	2.47115	2.45085	2
Pip2	1.34238	2.6272	2.66227	2
Reb1	0.161891	2.29109	1.9072	2
Rfx1	3.40675	2.95841	1.42562	2
Rgr1	0.994875	2.25763	1.48276	2
Rgt1	1.79341	2.47322	4.24192	2
Rim1	2.77049	1.30431	2.08789	2
Rlm1	3.42114	3.13342	1.26184	2
Rpo26	0.769665	2.53851	1.32402	2
Rrn10	1.43732	2.14227	3.20227	2
Rrp12	2.99397	1.88746	3.36609	2
Rsf2	1.79737	2.24555	1.1473	2
Sko1	2.66949	3.5442	3.37096	2
Smc1	1.74529	2.37956	2.59677	2
Smc2	2.58777	2.12343	3.64473	2
Snt2	1.29854	3.23527	1.89661	2
Spt20	3.25124	2.61248	1.68854	2
Spt3	3.27475	2.83291	3.04725	2
Spt7	3.81824	3.55048	2.88799	2
Stb5	1.11012	2.15004	1.77975	2
Stp1	1.49524	2.06503	2.15593	2
Stp3	3.75698	2.67211	2.37141	2
Sum1	2.22622	1.81971	1.33229	2
Taf1	3.39844	2.7828	2.31998	2
Taf10	1.9877	2.43154	3.94938	2
Taf12	2.44833	2.86775	2.86394	2
Taf5	2.11327	2.21735	2.12658	2
Taf7	2.93509	2.0699	3.91955	2
Tbf1	2.60446	2.02286	3.91769	2
Tea1	3.02131	2.94703	1.05265	2
Tfc1	3.635	2.48103	3.09746	2
Tfc3	2.74214	2.65248	4.28443	2
Tfc4	2.9683	2.02742	4.03701	2
Tfc7	3.53161	2.43957	3.39307	2
Tfc8	3.45382	2.60509	3.39082	2
Tkl2	1.3226	2.81915	1.66624	2
Uaf30	1.32374	2.10888	4.75348	2
Upc2	3.10717	2.71662	1.51708	2
Utp22	2.79553	1.538	2.05949	2
Vhr2	2.03605	2.47015	2.6346	2
Yrm1	2.12695	3.16804	2.11333	2
Yrr1	1.62369	3.56984	3.42216	2
Arp5	0.34248	2.24729	0.473671	3
Ask1	3.95052	4.27302	-1.73292	3
Cac2	3.63445	2.12805	-0.287795	3
Dal82	-0.125293	2.56228	1.02179	3
Dam1	2.23599	4.76053	-0.713611	3
Dbf4	2.18406	1.49182	-0.363756	3
Dig1	2.21781	2.42829	-0.787322	3
Dig2	1.01015	2.90922	-0.430535	3
Fdo1	0.859641	2.56034	-0.30277	3
Ynl050C	0.899983	2.18671	-0.398435	3
Ecm5	1.03027	2.82817	0.595843	3
Fin1	2.1396	4.88824	-1.10398	3
Gat1	1.77786	2.68658	0.942722	3
Gcn4	0.605214	2.40818	-1.99842	3
Gis1	4.38407	3.01387	0.11228	3
Haa1	3.73524	3.08827	0.603004	3
Hca4	1.36917	2.14654	-1.05724	3
Hef3	1.29893	2.66769	-0.00705966	3
Hos4	1.82857	1.35303	-2.13309	3
Ies2	0.78121	2.39526	0.479079	3
Kri1	3.18543	3.12749	-0.685216	3
Lys14	3.01083	1.99185	-0.946851	3
Mga1	1.7877	2.54756	-1.20833	3
Mig1	0.517503	2.8766	-0.00611608	3
Mon2	2.48294	1.59785	-2.16779	3
Mps1	3.83733	2.1361	-1.45784	3
Mrc1	1.82899	2.71244	0.840422	3
Mtr4	1.92941	3.23519	-0.054009	3
Ndc80	4.4053	7.56011	0.464974	3
Nhp6A	-0.129371	2.62648	0.0708475	3
Nhp6B	-0.506672	2.06686	-0.32848	3
Nop12	-0.146216	2.54684	0.575202	3
Nop13	3.29819	3.55969	0.119287	3
Nop4	1.54702	2.00459	-0.605672	3
Nop9	2.09165	2.48598	-0.612523	3
Nuf2	5.24278	6.6692	0.486603	3
Rim101	1.59676	2.98568	-1.26204	3
Rok1	1.5384	2.36362	-0.274682	3
Rpc31	0.812989	2.64783	-0.411019	3
Rpc53	0.462547	2.03534	-3.6695	3
Rrn6	0.506531	2.35165	0.330677	3
Sen1	1.57128	3.68667	-3.7971	3
Sir4	-0.469833	2.58295	-0.458848	3
Spc105	5.14481	7.22871	-0.794502	3
Spc24	3.27882	5.53791	-0.735527	3
Spc25	0.711689	4.82772	0.452403	3
Spc34	1.89002	4.55898	-0.263194	3
Spc72	2.53574	2.3977	-0.167512	3
Ste12	4.28325	3.67529	-2.07356	3
Stp4	0.447536	3.35342	-0.649644	3
Stu2	2.82226	3.90859	-1.0914	3
Swi4	1.83217	1.80707	-2.06852	3
Tof1	1.38811	1.6967	-2.0451	3
Tra1	1.87303	2.49711	-1.0781	3
Utp20	1.29386	2.742	0.511783	3
Zap1	2.86022	3.02073	-0.889924	3
Adh4	1.44185	-0.736487	-2.49426	4
Adh4	1.21647	-2.22381	0.752077	4
Cdc13	2.44708	-1.10252	-2.34513	4
Cka1	2.88549	-0.517371	-1.18941	4
Ypr148C	0.374179	-0.62421	-2.08134	4
Ehd3	1.3701	-2.35798	0.0135583	4
Exg1	1.06494	0.360827	-3.23358	4
Gor1	2.02484	0.137926	-2.29069	4
His7	1.39697	-2.10983	0.598066	4
Hxt2	2.03376	-2.09566	-0.992893	4
Ifm1	2.19617	-0.0899566	-2.08607	4
Kes1	0.842697	-1.73039	-2.10258	4
Mtc1	0.442681	-2.11031	0.812616	4
Pbp1	0.755888	-0.982873	-3.588	4
Pol2	3.53932	0.237306	-1.83987	4
Prb1	2.90548	-2.18296	-0.937774	4
Rad4	4.56535	-0.788529	-4.17649	4
Rbg1	1.80813	0.161061	-2.14398	4
Ret3	1.51188	-2.9627	-0.28806	4
Rpn10	0.0490113	-2.97746	0.448526	4
Rrt5	1.03181	-0.26608	-2.09984	4
Sea4	2.5968	-1.03265	-0.692897	4
Sef1	3.14178	-3.91292	-4.0246	4
Ser33	2.07457	-2.34961	-0.322814	4
Slm5	1.90661	0.387491	-2.34812	4
Sro9	0.302501	0.604448	-2.39704	4
Xdj1	0.278054	0.960315	-2.8381	4
Yhb1	-0.318135	-2.91991	0.422416	4
Apj1	2.60999	0.649266	1.16	5
Apl4	3.61316	-0.745386	1.65126	5
Are2	2.96162	0.61842	1.58495	5
Ask10	4.06114	0.636965	1.05095	5
Asm4	3.51468	-0.0773299	-0.921686	5
Atp4	3.22812	-0.263467	-0.0943028	5
Bem2	3.65365	-1.3761	0.913513	5
Cbs2	2.33992	0.281242	-0.466128	5
Cdc10	2.96617	-1.77975	1.21403	5
Cdc5	3.03988	1.62367	-0.148212	5
Cdc53	2.34895	0.343743	0.625969	5
Cdc7	2.50432	-1.24614	0.632251	5
Cnm67	4.55033	0.866168	0.00927524	5
Cys3	4.74703	-1.16511	-0.103736	5
Don1	3.3093	-0.533733	0.38984	5
Dpb2	3.01449	1.27333	0.160523	5
Psg1	3.03674	1.05148	-0.107495	5
Ymr114C	2.92077	-0.0206553	0.659903	5
Erg20	3.46459	-0.84553	-0.564309	5
Erv46	2.61124	-1.52674	0.750357	5
Exo1	3.67271	-0.335909	-0.132257	5
Far8	3.59013	1.62845	0.982886	5
Fks1	2.98605	-0.614939	0.336546	5
Fra1	3.57643	-0.141542	1.50879	5
Gcn1	3.02957	0.187793	0.582554	5
Gle2	4.25732	0.817361	1.62456	5
Gpd2	3.11219	0.624759	0.689363	5
Gsm1	3.47731	0.14139	1.96074	5
Hap1	4.50539	2.21116	1.09757	5
Hoc1	2.8817	-1.00409	0.613701	5
Ies3	3.44869	1.5037	1.01329	5
Ies4	3.37868	1.65509	1.13235	5
Iml1	3.89556	0.148226	-1.46991	5
Imp2	2.68919	0.134116	0.876063	5
Ipi3	3.41826	-0.724177	1.69761	5
Jip4	3.15409	1.16896	-1.40169	5
Ktr1	2.7065	-0.395984	1.84006	5
Leo1	2.65679	1.4644	1.42027	5
Leu3	4.06264	0.615723	1.95274	5
Mak21	3.86394	2.32171	0.84175	5
Mcd4	3.46847	-0.0013206	1.23988	5
Mdn1	3.06089	1.25244	-0.165231	5
Mec1	3.06439	-0.627674	-0.14576	5
Mes1	3.38776	-0.775274	-0.474599	5
Mgm101	3.71145	1.0182	1.90279	5
Mic60	3.07399	-1.05873	1.38479	5
Mip6	3.00525	0.341851	1.55425	5
Mlh1	2.70961	-0.624053	2.14774	5
Mms4	4.12895	-0.390627	-1.2752	5
Mpc54	2.4612	1.10667	0.0470659	5
Mrm2	2.71895	-0.0128951	1.83473	5
Msh1	5.78252	1.45279	-0.806875	5
Mvd1	3.45663	0.28473	-0.0724591	5
Nam2	2.84091	1.58345	-0.230404	5
New1	2.50077	-0.125512	0.482072	5
Noc3	3.06072	0.655824	1.71517	5
Nog1	3.73439	0.837863	1.53937	5
Nop2	2.25898	0.598178	1.43884	5
Nop53	4.15186	1.39561	-0.061902	5
Ntg2	2.79265	-0.216478	0.952369	5
Nup145	3.60273	0.174334	1.86765	5
Ole1	3.13322	0.230328	-0.0376251	5
Pda1	2.90446	-1.05537	0.672029	5
Pdb1	3.6685	-0.712357	0.652571	5
Pet10	2.62726	-0.321492	0.0753202	5
Pkp2	2.98808	0.0835837	-0.950192	5
Pol1	4.69689	1.26875	0.989913	5
Prp19	3.1559	0.81986	0.883692	5
Rad34	4.06383	-0.993097	1.80554	5
Rfc5	3.74096	0.530193	0.387759	5
Rlf2	3.99707	1.40021	0.0273299	5
Rrp9	3.0203	0.550354	1.6966	5
Sam1	3.61786	-0.849405	1.6619	5
Scc2	4.41363	0.932403	1.47329	5
Set3	4.47527	1.97768	-0.79915	5
Sir2	3.31876	0.990524	0.699479	5
Siz1	5.66007	-0.235272	-0.177814	5
Skn7	5.45185	1.12747	0.96261	5
Snf6	3.98881	0.523086	0.253878	5
Snt1	3.4857	0.785085	0.0167089	5
Sok2	2.38663	1.47756	0.0573618	5
Spc110	4.54208	0.532007	0.378559	5
Spc42	4.88061	0.00996039	0.317593	5
Spc97	4.57777	0.587556	-1.59803	5
Spc98	3.75388	0.207517	0.3073	5
Spo11	2.93599	-0.674216	1.39713	5
Sps4	2.83798	0.605046	-0.888151	5
Spt10	3.96512	1.38978	1.21746	5
Spt23	4.96145	2.79452	1.32663	5
Stt4	3.65271	0.391786	1.20189	5
Sub1	4.532	0.596495	-0.637294	5
Swp82	3.26799	-0.0808674	1.06692	5
Sxm1	2.64341	0.150573	1.43019	5
Syp1	2.73361	-0.0625206	0.630814	5
Tbs1	4.84888	0.388144	1.00342	5
Tcb1	3.97979	0.830994	1.33469	5
Tcb2	2.7757	1.45874	-0.131912	5
Tfg1	3.85801	-1.45716	2.00236	5
Tor2	3.8424	2.30407	0.210011	5
Trp3	2.12088	-0.144511	1.33074	5
Tsl1	2.60167	-2.35815	1.96413	5
Tub4	4.13682	0.516012	0.00167398	5
Tys1	4.21056	-0.560363	-0.0979765	5
Van1	2.30282	-2.07555	1.71925	5
Vip1	3.51244	0.998926	0.308962	5
Vps33	3.0913	1.4201	1.3653	5
War1	3.9096	1.31943	0.773606	5
Ypf1	3.51787	1.80994	1.60468	5
Apn1	4.08351	0.77966	2.57609	6
Aro80	2.88538	1.70243	3.28389	6
Brn1	3.01235	1.63775	3.54706	6
Cce1	2.70351	0.558785	5.23573	6
Ccl1	2.9383	0.258662	3.41779	6
Cdc14	2.68004	0.590828	3.53418	6
Zip3	2.66966	0.629473	3.2209	6
Dpl1	4.55931	-0.15853	3.5732	6
Ygl081W	3.50836	1.70703	3.52326	6
Ynl150W	3.95597	0.671476	2.48229	6
Erg2	-2.07694	-2.53315	5.01657	6
Erg25	1.62544	-2.02028	2.85145	6
Erg9	3.45664	-0.597171	3.40726	6
Faa2	3.11996	0.54793	3.38413	6
Fkh1	5.24671	1.48567	3.56633	6
Gcn5	3.9073	1.4678	3.25242	6
Gtt3	3.44834	0.915758	4.35681	6
Hap5	4.74771	0.503312	2.63777	6
Hrr25	2.81369	-1.05205	2.74814	6
Hst1	3.90267	1.40659	2.8537	6
Hxt5	2.78408	-2.24249	3.01748	6
Ipl1	2.33305	-0.205182	3.33963	6
Mac1	3.43494	1.67978	2.92226	6
Med6	4.71351	0.301858	2.27922	6
Met18	2.41376	0.406005	2.44568	6
Mnn11	3.3896	-0.509674	2.73625	6
Mps2	2.72792	1.485	3.23338	6
Mps3	4.60321	-0.752956	6.75545	6
Msc7	3.08467	0.390759	3.55039	6
Msh4	4.01828	0.159013	5.07858	6
Msi1	3.17496	1.502	2.82507	6
Mss116	2.57164	0.931712	2.68978	6
Mus81	4.93216	1.02636	4.57653	6
Ndc1	4.47216	0.899563	4.1164	6
Ndj1	3.66198	0.44913	4.57602	6
Net1	3.32083	1.12363	3.36104	6
Nic96	3.1733	1.09169	4.10211	6
Nug1	2.53832	-0.0583158	3.03536	6
Nup133	3.51904	0.232436	2.85432	6
Nup170	3.98225	0.0768786	4.44378	6
Nup188	4.45768	1.42399	3.77055	6
Nup192	4.50201	0.444021	4.6315	6
Nup53	5.3202	1.34596	2.31454	6
Pdr1	4.63744	1.62105	2.94987	6
Pgd1	4.02688	0.961782	2.60298	6
Phr1	4.16076	1.43865	3.23934	6
Puf3	3.16586	-0.616068	2.71304	6
Put3	4.31308	0.793618	2.27808	6
Pxa1	4.65817	1.7472	3.50454	6
Rad16	4.28203	0.713269	3.84702	6
Rad3	5.02851	0.0280705	3.19617	6
Rad52	4.37876	1.41273	3.48868	6
Rad7	2.54889	1.20905	2.58966	6
Mer2	4.04223	-0.553952	5.14074	6
Rec8	3.63639	0.0586286	3.5523	6
Red1	3.10753	0.677031	5.25567	6
Rfm1	5.44075	0.90902	2.2015	6
Rgc1	5.33543	0.943387	2.88044	6
Rpa135	3.84609	0.855498	3.6204	6
Rpa190	2.65058	0.882831	3.82667	6
Rpa43	3.34567	1.29083	4.88003	6
Rpa49	3.8346	0.197257	4.07847	6
Rpc40	2.15661	0.539647	2.3645	6
Rrn9	3.2901	0.850911	4.22184	6
Rsf1	4.16518	1.53418	2.73236	6
Seh1	3.44358	-1.42292	2.76363	6
Slm1	3.93792	-0.9461	2.84599	6
Zip4	2.18275	-0.628781	4.90254	6
Spp1	2.82683	-0.22926	4.6975	6
Srb2	2.56802	-0.431149	5.3724	6
Srb4	5.4896	1.16239	2.40393	6
Srl2	3.39232	1.36496	4.42981	6
Ssl1	4.27882	-1.23663	2.5053	6
Ssl2	4.23712	-1.03409	3.05345	6
Taf11	3.09452	0.673698	4.29334	6
Tfa1	3.04582	0.996773	4.0013	6
Tfa2	3.86685	0.467204	3.67277	6
Tfb1	5.47529	0.323228	2.52627	6
Tfb2	3.88204	0.0732018	3.33569	6
Tfb3	3.211	0.303117	2.14789	6
Tfb4	3.1192	0.066695	2.52848	6
Tfg2	2.81311	-0.0328974	2.67143	6
Toa1	3.17589	0.985464	2.573	6
Tof2	4.57124	0.803164	5.33271	6
Urb2	5.05274	0.630401	3.56011	6
Utp10	3.63332	1.43222	3.37014	6
Utp15	3.53043	0.816619	2.64145	6
Utp4	3.53909	1.01253	3.29159	6
Utp8	2.99563	1.49116	4.28601	6
Vps1	4.30789	0.332906	2.67241	6
Yap6	4.5394	0.248727	2.77213	6
Ycs4	2.80279	1.78012	4.13569	6
Zip1	2.48925	1.31264	4.03752	6
Ame1	4.50535	5.60371	2.41013	7
Bdp1	4.1227	2.77815	5.52023	7
Bir1	5.16463	2.43578	4.99457	7
Brf1	3.49141	2.02064	5.65804	7
Cad1	5.91257	2.11875	3.323	7
Cbf2	3.33576	4.04844	4.47656	7
Cep3	4.64882	5.61647	4.45597	7
Cha4	4.03907	1.93008	4.44602	7
Chl4	4.23581	5.23728	5.66795	7
Ctf13	5.35004	3.70989	3.04833	7
Ctf19	4.32438	4.82117	4.02218	7
Ctf3	4.58903	5.88903	5.45483	7
Env11	4.63804	3.42013	5.93698	7
Fkh2	2.9689	2.06761	4.46772	7
Fob1	5.81087	1.93395	5.26766	7
Gal11	3.9709	2.61101	4.71687	7
Gcr1	4.1037	3.99202	4.70618	7
Hfi1	4.16247	2.5728	3.91986	7
Irr1	3.18171	2.94275	4.28422	7
Mcm1	6.85892	3.4589	2.92069	7
Mcm21	5.14583	4.40835	4.69626	7
Med1	5.96097	1.70136	5.04919	7
Med4	4.71008	1.42041	5.04477	7
Mga2	2.41765	3.45963	5.58561	7
Mif2	4.52121	3.95288	3.99428	7
Mip1	5.37585	2.42241	3.5602	7
Mph1	6.58779	1.97072	4.68452	7
Msh2	5.26178	2.00425	3.85921	7
Msh3	7.13924	1.72116	4.29417	7
Msh5	3.93625	0.662738	6.52077	7
Msh6	6.39701	2.88586	4.90709	7
Msn1	3.83057	2.5972	5.13606	7
Mtw1	4.43459	6.90672	3.30849	7
Nut1	5.60453	2.49047	5.49885	7
Oaf3	5.20598	2.50094	4.20157	7
Okp1	5.36084	6.34778	3.21783	7
Pdc2	4.03247	1.73034	5.01563	7
Pdr3	4.65003	2.642	3.6676	7
Pds5	3.60531	3.84188	6.37697	7
Pho2	3.24058	3.76602	6.35563	7
Pif1	5.65687	1.59911	4.17785	7
Psh1	3.15508	3.36009	4.77372	7
Rad51	6.02998	0.313136	6.56793	7
Rap1	1.94265	2.33674	6.45588	7
Rpa12	3.12391	2.82395	5.35441	7
Rph1	3.99701	2.80473	3.40973	7
Rtg3	4.09081	3.3927	3.68708	7
Sgf73	3.58954	3.09566	3.9182	7
Sgs1	4.64035	2.96696	4.21317	7
Sin4	6.23427	2.55496	5.32348	7
Smc4	3.70062	2.22608	4.03551	7
Spp41	3.84174	4.25284	3.4707	7
Spt8	3.96596	3.14135	3.97418	7
Taf2	3.50005	3.22529	5.24222	7
Taf3	2.24512	3.78074	5.82727	7
Taf8	2.80042	2.17142	4.685	7
Tfc6	3.16373	2.3437	5.45382	7
Top3	5.61057	1.34481	4.80007	7
Ubp8	4.27441	2.55885	4.43416	7
Vhr1	4.70817	3.03486	3.65262	7
Vid22	5.31198	2.65587	6.8709	7
Yap1	5.16089	2.13322	5.92591	7
Ycg1	4.21307	1.92742	3.84637	7
